# Long noncoding RNA *AVAN* promotes antiviral innate immunity by interacting with TRIM25 and enhancing the transcription of FOXO3a

**DOI:** 10.1101/623132

**Authors:** Chengcai Lai, Lihui Liu, Qinghua Liu, Sijie Cheng, Keyu Wang, Lingna Zhao, Min Xia, Cheng Wang, Hongjing Gu, Yueqiang Duan, Zhongpeng Zhao, Lili Zhang, Ziyang Liu, Jianjun Luo, Jianxun Song, Penghui Yang, Runsheng Chen, Xiliang Wang

## Abstract

Accumulating evidence has shown that long noncoding RNAs (lncRNAs) are involved in several biological processes, including immune responses. However, the role of lncRNAs in antiviral innate immune responses remains largely unexplored. Here, we identify an uncharacterized human lncRNA from influenza A virus (IAV) patients, antivirus and activate neutrophil (*AVAN*), that is significantly up-regulated upon virus infection. Mechanistically, nuclear lncRNA-*AVAN* positively regulates the transcription of forkhead box O3A (FOXO3a) by associating with its promoter and inducing chromatin remodeling to promote neutrophil chemotaxis. Furthermore, we also found that cytoplasmic lncRNA-*AVAN* directly binds tripartite motif containing 25 (TRIM25) and enhances the association of TRIM25 and Retinoic acid inducible gene-1 proteins (RIG-I) and the ubiquitylation of RIG-I, thereby promoting TRIM25- and RIG-I-mediated antiviral innate immune signaling. More importantly, we enforced the expression of AVAN in transgenic mice and found that it significantly alleviated IAV virulence and virus production. Collectively, these findings highlight the potential clinical implications of lncRNA-*AVAN* as a key positive regulator of the antiviral innate immune response and a promising target for developing broad antiviral therapeutics.
