## Supplemental Table 3 for "Long noncoding RNA *AVAN* promotes antiviral innate immunity by interacting with TRIM25 and enhancing the transcription of FOXO3a"

NAME	PROBE	GENE SYMBOL	GENE_TITLE	RANK IN GENE LIST	RANK METRIC SCORE	RUNNING ES	CORE ENRICHMENT
row_0	RPL26L1	null	null	2581	0.5225820541381836	-0.1918652	No
row_1	DNAJC3	null	null	3460	0.37118828296661377	-0.25389257	No
row_2	POLR2L	null	null	3623	0.34629717469215393	-0.26068214	No
row_3	POLR2J	null	null	4164	0.2722790241241455	-0.29809403	No
row_4	POLR2A	null	null	4875	0.18436342477798462	-0.35019326	No
row_5	GRSF1	null	null	5153	0.15166734158992767	-0.36918312	No
row_6	POLR2B	null	null	5216	0.14447273313999176	-0.37158155	No
row_7	POLR2G	null	null	5271	0.13869531452655792	-0.37345493	No
row_8	POLR2H	null	null	5774	0.08103897422552109	-0.4111176	No
row_9	POLR2K	null	null	6409	0.007809605915099382	-0.46026775	No
row_10	GTF2F2	null	null	6613	-0.01453891396522522	-0.47580338	No
row_11	FAU	null	null	6968	-0.053561221808195114	-0.5024224	No
row_12	POLR2I	null	null	7311	-0.09207076579332352	-0.5274634	No
row_13	POLR2E	null	null	7699	-0.136553093791008	-0.55525684	No
row_14	GTF2F1	null	null	7817	-0.14915457367897034	-0.561852	No
row_15	HSP90AA1	null	null	8366	-0.21175239980220795	-0.60089993	No
row_16	POLR2C	null	null	8771	-0.2645176947116852	-0.62787056	No
row_17	RPL17	null	null	8818	-0.2713318467140198	-0.6268996	No
row_18	POLR2D	null	null	9322	-0.3376879096031189	-0.6603394	No
row_19	RPS9	null	null	9369	-0.3436334431171417	-0.65815693	No
row_20	RPS15A	null	null	9482	-0.3613465428352356	-0.66080785	No
row_21	RPS26	null	null	9535	-0.3696947693824768	-0.658655	No
row_22	RPS10	null	null	9636	-0.38480356335639954	-0.65998006	No
row_23	RPL37	null	null	9675	-0.39119818806648254	-0.65637875	No
row_24	IPO5	null	null	9782	-0.40790578722953796	-0.65778303	No
row_25	RPS24	null	null	9907	-0.4278767704963684	-0.6602519	No
row_26	RPL41	null	null	10008	-0.44089946150779724	-0.66063696	No
row_27	RPL37A	null	null	10100	-0.4563156068325043	-0.66006416	No
row_28	RPS11	null	null	10243	-0.48226404190063477	-0.66302085	Yes
row_29	RPL11	null	null	10269	-0.4875675141811371	-0.65679413	Yes
row_30	RPL23	null	null	10400	-0.515224814414978	-0.6582657	Yes
row_31	RPLP0	null	null	10412	-0.5164164304733276	-0.65046746	Yes
row_32	RPL29	null	null	10438	-0.5213730335235596	-0.6436743	Yes
row_33	RPL28	null	null	10439	-0.5218366980552673	-0.63493013	Yes
row_34	RPS13	null	null	10485	-0.5310927629470825	-0.62952876	Yes
row_35	RPL8	null	null	10578	-0.5488955974578857	-0.62748235	Yes
row_36	RPL15	null	null	10624	-0.5573740005493164	-0.62164056	Yes
row_37	RPS7	null	null	10688	-0.5689448118209839	-0.6170041	Yes
row_38	RPS4Y1	null	null	10702	-0.5738373398780823	-0.60839903	Yes
row_39	RPL6	null	null	10718	-0.577048122882843	-0.5998957	Yes
row_40	RPL26	null	null	10753	-0.5856284499168396	-0.59272546	Yes
row_41	RPL7A	null	null	10783	-0.593009352684021	-0.5850429	Yes
row_42	RPL27	null	null	10808	-0.6000498533248901	-0.57685363	Yes
row_43	RPS16	null	null	10812	-0.6006684899330139	-0.5670217	Yes
row_44	RPL7	null	null	10828	-0.6053441762924194	-0.55804425	Yes
row_45	RPL39	null	null	10871	-0.6156960129737854	-0.550992	Yes
row_46	RPL27A	null	null	10874	-0.616244912147522	-0.5408214	Yes
row_47	RPS2	null	null	10876	-0.6167447566986084	-0.5305646	Yes
row_48	RPL22	null	null	10919	-0.6263646483421326	-0.5233336	Yes
row_49	RPL24	null	null	10933	-0.6304606795310974	-0.51377976	Yes
row_50	RPS23	null	null	10982	-0.6429471373558044	-0.5067373	Yes
row_51	RPL31	null	null	10992	-0.6458534002304077	-0.4966146	Yes
row_52	RPL34	null	null	10993	-0.6461009383201599	-0.48578823	Yes
row_53	RPL38	null	null	10996	-0.6464372873306274	-0.47511166	Yes
row_54	RPS8	null	null	11027	-0.6546906232833862	-0.46647325	Yes
row_55	RPL4	null	null	11051	-0.6616793870925903	-0.45717362	Yes
row_56	RPS15	null	null	11067	-0.6667507290840149	-0.44716716	Yes
row_57	RPS21	null	null	11072	-0.6691763401031494	-0.43626502	Yes
row_58	RPS29	null	null	11081	-0.6716104745864868	-0.425633	Yes
row_59	RPSA	null	null	11110	-0.6792247891426086	-0.41642803	Yes
row_60	RPL35	null	null	11148	-0.6874240636825562	-0.40778524	Yes
row_61	RPL19	null	null	11151	-0.6885837912559509	-0.39640245	Yes
row_62	RPS25	null	null	11233	-0.7098113298416138	-0.39080465	Yes
row_63	RPL14	null	null	11237	-0.7109957337379456	-0.37912402	Yes
row_64	RPL12	null	null	11244	-0.712273120880127	-0.36765522	Yes
row_65	RPS3	null	null	11276	-0.7191440463066101	-0.3580145	Yes
row_66	RPS5	null	null	11288	-0.7230709791183472	-0.3467534	Yes
row_67	RPS4X	null	null	11314	-0.7335931062698364	-0.3364042	Yes
row_68	RPL10A	null	null	11316	-0.7337321639060974	-0.32418716	Yes
row_69	RPL35A	null	null	11332	-0.7379521727561951	-0.3129876	Yes
row_70	RPL18	null	null	11397	-0.7577205300331116	-0.3052656	Yes
row_71	RPL5	null	null	11399	-0.7584736347198486	-0.29263398	Yes
row_72	RPL30	null	null	11411	-0.7628967761993408	-0.2807055	Yes
row_73	RPS17	null	null	11422	-0.7660274505615234	-0.26864687	Yes
row_74	RPS27A	null	null	11424	-0.7664998769760132	-0.25588074	Yes
row_75	RPS19	null	null	11441	-0.7715172171592712	-0.2441965	Yes
row_76	RPL13A	null	null	11498	-0.792231023311615	-0.23527439	Yes
row_77	RPL23A	null	null	11511	-0.7974149584770203	-0.22284527	Yes
row_78	RPL18A	null	null	11517	-0.7982883453369141	-0.20985739	Yes
row_79	RPL36	null	null	11549	-0.8102709650993347	-0.19868973	Yes
row_80	RPS14	null	null	11551	-0.8104634881019592	-0.18518692	Yes
row_81	RPL32	null	null	11564	-0.8156415820121765	-0.17245239	Yes
row_82	RPL9	null	null	11592	-0.8221204876899719	-0.16077524	Yes
row_83	RPS6	null	null	11604	-0.8256298899650574	-0.1477956	Yes
row_84	RPL10	null	null	11607	-0.8268002867698669	-0.13409679	Yes
row_85	RPS20	null	null	11618	-0.8325823545455933	-0.12092292	Yes
row_86	RPL13	null	null	11724	-0.8755592703819275	-0.11441329	Yes
row_87	RPLP2	null	null	11733	-0.8789180517196655	-0.10030755	Yes
row_88	RPS27	null	null	11747	-0.8846705555915833	-0.08649406	Yes
row_89	UBA52	null	null	11754	-0.8880264759063721	-0.07208022	Yes
row_90	RPS28	null	null	11790	-0.904312789440155	-0.05964766	Yes
row_91	RPL36A	null	null	11812	-0.9156211614608765	-0.04593739	Yes
row_92	RPS3A	null	null	11827	-0.9236578345298767	-0.03154834	Yes
row_93	RPLP1	null	null	11837	-0.9280377626419067	-0.016697248	Yes
row_94	RPL21	null	null	11916	-0.97581547498703	-0.0064089564	Yes
row_95	RPS12	null	null	11917	-0.9758467078208923	0.009942819	Yes
row_96	RPS18	null	null	11951	-0.9949041604995728	0.024048835	Yes
row_97	RPL3	null	null	12052	-1.0538748502731323	0.033935063	Yes
row_98	FAM153A	null	null	12848	-2.1961331367492676	0.008938999	Yes
