## Supplemental Table 4 for "Long noncoding RNA *AVAN* promotes antiviral innate immunity by interacting with TRIM25 and enhancing the transcription of FOXO3a"

NAME	PROBE	GENE SYMBOL	GENE_TITLE	RANK IN GENE LIST	RANK METRIC SCORE	RUNNING ES	CORE ENRICHMENT
row_0	IFI27	null	null	10	5.194031238555908	0.062418453	Yes
row_1	BATF2	null	null	115	2.5674080848693848	0.08557633	Yes
row_2	EPSTI1	null	null	159	2.2995333671569824	0.11021397	Yes
row_3	CXCL10	null	null	174	2.2001144886016846	0.13589494	Yes
row_4	RTP4	null	null	178	2.191067934036255	0.16232042	Yes
row_5	IFI44L	null	null	212	2.0803887844085693	0.18506862	Yes
row_6	OAS1	null	null	288	1.8207961320877075	0.2013955	Yes
row_7	LY6E	null	null	305	1.781639575958252	0.22182955	Yes
row_8	CMPK2	null	null	350	1.6588996648788452	0.23859496	Yes
row_9	IFI44	null	null	383	1.5978730916976929	0.25555012	Yes
row_10	DDX60	null	null	422	1.5428755283355713	0.27137002	Yes
row_11	PARP9	null	null	453	1.5049474239349365	0.28734994	Yes
row_12	TMEM140	null	null	465	1.4874696731567383	0.3045933	Yes
row_13	TAP1	null	null	504	1.4348937273025513	0.31909937	Yes
row_14	RSAD2	null	null	506	1.4340392351150513	0.33646953	Yes
row_15	TRIM21	null	null	558	1.3772855997085571	0.34926474	Yes
row_16	CASP1	null	null	603	1.3195587396621704	0.36190143	Yes
row_17	IFITM3	null	null	624	1.2966783046722412	0.37612426	Yes
row_18	SAMD9L	null	null	638	1.282881736755371	0.39072302	Yes
row_19	IFITM1	null	null	661	1.2653687000274658	0.4044095	Yes
row_20	IL15	null	null	680	1.2486778497695923	0.41820368	Yes
row_21	OASL	null	null	723	1.2036921977996826	0.429586	Yes
row_22	IRF7	null	null	752	1.1715351343154907	0.44166473	Yes
row_23	TRAFD1	null	null	841	1.1184319257736206	0.44843602	Yes
row_24	LAP3	null	null	900	1.078303337097168	0.45704976	Yes
row_25	PLSCR1	null	null	902	1.0748833417892456	0.47005007	Yes
row_26	PARP14	null	null	903	1.0743216276168823	0.48312125	Yes
row_27	PSMB9	null	null	913	1.0663418769836426	0.49539617	Yes
row_28	LGALS3BP	null	null	915	1.0636459589004517	0.5082598	Yes
row_29	USP18	null	null	930	1.0562827587127686	0.5200238	Yes
row_30	UBE2L6	null	null	971	1.0315182209014893	0.5294667	Yes
row_31	SELL	null	null	1003	1.0123826265335083	0.53937596	Yes
row_32	IFIH1	null	null	1029	0.9973400235176086	0.5495683	Yes
row_33	IFIT3	null	null	1039	0.9913079142570496	0.56093025	Yes
row_34	CSF1	null	null	1123	0.9512882828712463	0.5660564	Yes
row_35	STAT2	null	null	1164	0.9345139861106873	0.574319	Yes
row_36	MX1	null	null	1197	0.920598566532135	0.58303386	Yes
row_37	TDRD7	null	null	1233	0.9066444039344788	0.59134585	Yes
row_38	PSMB8	null	null	1235	0.90553879737854	0.60228574	Yes
row_39	BST2	null	null	1237	0.9050608277320862	0.61321986	Yes
row_40	IRF2	null	null	1271	0.8856619596481323	0.62143195	Yes
row_41	IFITM2	null	null	1283	0.8810558319091797	0.6312971	Yes
row_42	GBP2	null	null	1291	0.8793408274650574	0.64145213	Yes
row_43	GBP4	null	null	1307	0.8738958835601807	0.65091944	Yes
row_44	MOV10	null	null	1310	0.8734120726585388	0.6613908	Yes
row_45	WARS	null	null	1354	0.8537458777427673	0.66843766	Yes
row_46	IFI35	null	null	1457	0.8123399615287781	0.67039716	Yes
row_47	TRIM5	null	null	1528	0.7880856394767761	0.67454755	Yes
row_48	CCRL2	null	null	1571	0.7726140022277832	0.680685	Yes
row_49	EIF2AK2	null	null	1790	0.7068933844566345	0.67234975	Yes
row_50	PSME2	null	null	1815	0.7016078233718872	0.6790216	Yes
row_51	ADAR	null	null	1832	0.6972866058349609	0.6862624	Yes
row_52	SP110	null	null	2239	0.5904235243797302	0.66190475	No
row_53	NCOA7	null	null	2273	0.5839558839797974	0.666446	No
row_54	OGFR	null	null	2292	0.5808575749397278	0.67211485	No
row_55	IRF1	null	null	2347	0.5710598826408386	0.67486775	No
row_56	TRIM25	null	null	2418	0.5570467114448547	0.6762071	No
row_57	ISG15	null	null	2424	0.5553505420684814	0.6825756	No
row_58	SAMD9	null	null	2835	0.4774225950241089	0.6565322	No
row_59	HERC6	null	null	2903	0.4657233655452728	0.65699357	No
row_60	IFIT2	null	null	2957	0.45646485686302185	0.65842986	No
row_61	B2M	null	null	2997	0.4470726251602173	0.66083956	No
row_62	CASP8	null	null	3068	0.43559157848358154	0.66070116	No
row_63	TRIM14	null	null	3070	0.4354371130466461	0.6659214	No
row_64	PSME1	null	null	3163	0.4222199618816376	0.6639112	No
row_65	NUB1	null	null	3168	0.4211370348930359	0.6687244	No
row_66	PARP12	null	null	3322	0.39541706442832947	0.66164917	No
row_67	TXNIP	null	null	3552	0.3577042818069458	0.64821076	No
row_68	DHX58	null	null	3555	0.35663262009620667	0.65239453	No
row_69	LPAR6	null	null	3655	0.3417024314403534	0.6488609	No
row_70	UBA7	null	null	3884	0.3087691068649292	0.63490474	No
row_71	NMI	null	null	3912	0.30501967668533325	0.63651836	No
row_72	CD74	null	null	3945	0.30062317848205566	0.63768995	No
row_73	IL4R	null	null	4024	0.29007431864738464	0.6351596	No
row_74	ISG20	null	null	4401	0.24363219738006592	0.6089132	No
row_75	PSMA3	null	null	4412	0.24155710637569427	0.6110753	No
row_76	LAMP3	null	null	4625	0.21612736582756042	0.597235	No
row_77	IRF9	null	null	4739	0.19937162101268768	0.59088206	No
row_78	TRIM26	null	null	5305	0.13553403317928314	0.54863733	No
row_79	IL7	null	null	5308	0.13524974882602692	0.55012757	No
row_80	FAM46A	null	null	5730	0.08648698031902313	0.51847315	No
row_81	RIPK2	null	null	5924	0.06330348551273346	0.5042496	No
row_82	RNF31	null	null	6015	0.052473727613687515	0.49789613	No
row_83	CD47	null	null	6384	0.010218124836683273	0.46943125	No
row_84	ELF1	null	null	6987	-0.05619026720523834	0.42334676	No
row_85	SLC25A28	null	null	7966	-0.16509413719177246	0.34937656	No
row_86	CNP	null	null	8588	-0.23893792927265167	0.30403945	No
row_87	PNPT1	null	null	8949	-0.28814759850502014	0.27957764	No
row_88	HLA-C	null	null	9536	-0.36985233426094055	0.23855242	No
row_89	IFI30	null	null	10032	-0.444973349571228	0.20551081	No
row_90	PROCR	null	null	10148	-0.4662778377532959	0.20224985	No
row_91	GMPR	null	null	12427	-1.3450100421905518	0.041641206	No
