## Supplemental Table 5 for "Long noncoding RNA *AVAN* promotes antiviral innate immunity by interacting with TRIM25 and enhancing the transcription of FOXO3a"

NAME	PROBE	GENE SYMBOL	GENE_TITLE	RANK IN GENE LIST	RANK METRIC SCORE	RUNNING ES	CORE ENRICHMENT
row_0	IFI27	null	null	10	5.194031238555908	0.04523722	Yes
row_1	MS4A4A	null	null	65	3.030488967895508	0.06787234	Yes
row_2	RNASE2	null	null	78	2.8765687942504883	0.09242143	Yes
row_3	C2	null	null	114	2.575249433517456	0.11250601	Yes
row_4	IFI44L	null	null	212	2.0803887844085693	0.1233678	Yes
row_5	STAB1	null	null	235	1.9966179132461548	0.13934039	Yes
row_6	EPHB2	null	null	250	1.9484171867370605	0.15551025	Yes
row_7	FLVCR2	null	null	260	1.902337670326233	0.17166205	Yes
row_8	OAS1	null	null	288	1.8207961320877075	0.18568671	Yes
row_9	LMNB1	null	null	291	1.809482216835022	0.20156212	Yes
row_10	LY6E	null	null	305	1.781639575958252	0.21633242	Yes
row_11	SIGLEC1	null	null	318	1.738937258720398	0.23080242	Yes
row_12	SERPING1	null	null	324	1.7186846733093262	0.24563926	Yes
row_13	ABCC6	null	null	336	1.6857484579086304	0.2597161	Yes
row_14	SIGLEC15	null	null	346	1.6639209985733032	0.27375558	Yes
row_15	FCGR1B	null	null	361	1.6351490020751953	0.28714997	Yes
row_16	IFI44	null	null	383	1.5978730916976929	0.29966784	Yes
row_17	GRN	null	null	469	1.484787106513977	0.30618924	Yes
row_18	OAS2	null	null	483	1.4559370279312134	0.31807393	Yes
row_19	CTSD	null	null	503	1.4355214834213257	0.32930946	Yes
row_20	RSAD2	null	null	506	1.4340392351150513	0.34185857	Yes
row_21	OAS3	null	null	569	1.3669395446777344	0.3491308	Yes
row_22	ARHGEF11	null	null	574	1.3626062870025635	0.36089092	Yes
row_23	IFITM3	null	null	624	1.2966783046722412	0.3685552	Yes
row_24	PAQR4	null	null	627	1.2955443859100342	0.37987727	Yes
row_25	IFITM1	null	null	661	1.2653687000274658	0.38851276	Yes
row_26	SPATS2L	null	null	692	1.2347766160964966	0.39711133	Yes
row_27	APOBEC3A	null	null	696	1.2325506210327148	0.40779725	Yes
row_28	OASL	null	null	723	1.2036921977996826	0.4164326	Yes
row_29	CHMP5	null	null	734	1.1900746822357178	0.4261959	Yes
row_30	MTHFD2	null	null	735	1.1888189315795898	0.4367285	Yes
row_31	GRINA	null	null	773	1.1593416929244995	0.44411245	Yes
row_32	RGL1	null	null	793	1.1440623998641968	0.45276576	Yes
row_33	MARCKS	null	null	836	1.1227742433547974	0.45943555	Yes
row_34	TLR2	null	null	893	1.0802507400512695	0.46463606	Yes
row_35	PLSCR1	null	null	902	1.0748833417892456	0.47353488	Yes
row_36	LGALS3BP	null	null	915	1.0636459589004517	0.48202202	Yes
row_37	S100A11	null	null	924	1.0602977275848389	0.49079162	Yes
row_38	USP18	null	null	930	1.0562827587127686	0.4997598	Yes
row_39	FXYD6	null	null	990	1.0166441202163696	0.5041626	Yes
row_40	IFIT3	null	null	1039	0.9913079142570496	0.50919944	Yes
row_41	IFI6	null	null	1041	0.9910396933555603	0.5179017	Yes
row_42	HERC5	null	null	1052	0.9869319200515747	0.52586526	Yes
row_43	ADM	null	null	1136	0.9471119046211243	0.5277791	Yes
row_44	SLC43A3	null	null	1190	0.9235784411430359	0.5318256	Yes
row_45	XAF1	null	null	1194	0.9210565090179443	0.5397518	Yes
row_46	MX1	null	null	1197	0.920598566532135	0.54775196	Yes
row_47	SBNO2	null	null	1199	0.9190078973770142	0.55581605	Yes
row_48	IFITM2	null	null	1283	0.8810558319091797	0.55714464	Yes
row_49	SIRPA	null	null	1311	0.872129499912262	0.5627644	Yes
row_50	C20orf24	null	null	1313	0.871004581451416	0.5704032	Yes
row_51	IFI16	null	null	1335	0.864570140838623	0.57642424	Yes
row_52	NPL	null	null	1341	0.8624058961868286	0.5836747	Yes
row_53	H1F0	null	null	1392	0.8386154770851135	0.5872026	Yes
row_54	MICU1	null	null	1417	0.8299337029457092	0.59268266	Yes
row_55	IFI35	null	null	1457	0.8123399615287781	0.5968362	Yes
row_56	PHC2	null	null	1610	0.760654866695404	0.59171337	Yes
row_57	EIF2AK2	null	null	1790	0.7068933844566345	0.58400714	Yes
row_58	IGSF6	null	null	1863	0.686750590801239	0.58447266	Yes
row_59	LARP1	null	null	1948	0.6615450978279114	0.58377844	Yes
row_60	TPP1	null	null	1992	0.652652382850647	0.58620507	Yes
row_61	YWHAE	null	null	2024	0.6454076766967773	0.58950394	Yes
row_62	IFIT1	null	null	2124	0.6210151314735413	0.58728004	Yes
row_63	ATP6V0A1	null	null	2141	0.6168656349182129	0.59149665	Yes
row_64	PLD3	null	null	2149	0.6149468421936035	0.59639865	Yes
row_65	OS9	null	null	2209	0.5983356833457947	0.5970954	Yes
row_66	TLN1	null	null	2260	0.5862032771110535	0.598387	Yes
row_67	AGPAT1	null	null	2313	0.576904296875	0.5994401	Yes
row_68	SPI1	null	null	2315	0.5767881274223328	0.6044723	Yes
row_69	MID1IP1	null	null	2338	0.5725665092468262	0.60782814	Yes
row_70	TRIM25	null	null	2418	0.5570467114448547	0.6065983	Yes
row_71	ISG15	null	null	2424	0.5553505420684814	0.61112833	Yes
row_72	RENBP	null	null	2472	0.544815182685852	0.6122874	Yes
row_73	NEK3	null	null	2577	0.5235940217971802	0.6088102	Yes
row_74	AGPAT3	null	null	2610	0.5174645185470581	0.6108975	Yes
row_75	TFE3	null	null	2674	0.5073984265327454	0.6104764	Yes
row_76	NUCB1	null	null	2724	0.49757200479507446	0.6110608	Yes
row_77	AVL9	null	null	2744	0.4940980076789856	0.6139556	Yes
row_78	ETV5	null	null	2847	0.47529691457748413	0.61020654	Yes
row_79	N4BP1	null	null	2890	0.46775010228157043	0.611073	Yes
row_80	HERC6	null	null	2903	0.4657233655452728	0.6142627	Yes
row_81	H2AFY	null	null	2995	0.4482579827308655	0.61113256	No
row_82	ARNT	null	null	3031	0.44223886728286743	0.61231923	No
row_83	FKBP1A	null	null	3183	0.4183838963508606	0.604242	No
row_84	HPSE	null	null	3199	0.4150731861591339	0.6067489	No
row_85	ACTB	null	null	3510	0.36423414945602417	0.5857836	No
row_86	GRB2	null	null	3578	0.35262346267700195	0.5836791	No
row_87	LGALS9	null	null	3767	0.32593727111816406	0.5718953	No
row_88	KDM5C	null	null	3812	0.3204917013645172	0.57130104	No
row_89	CALR	null	null	3872	0.31145811080932617	0.56945616	No
row_90	NMI	null	null	3912	0.30501967668533325	0.569115	No
row_91	CD74	null	null	3945	0.30062317848205566	0.56928116	No
row_92	HLA-A	null	null	4117	0.2768961787223816	0.5583896	No
row_93	RNF19B	null	null	4139	0.2747732102870941	0.55918515	No
row_94	ZYX	null	null	4151	0.2733973264694214	0.56074893	No
row_95	ABCD1	null	null	4185	0.27056291699409485	0.5605708	No
row_96	GPSM3	null	null	4193	0.26939865946769714	0.56241125	No
row_97	PHACTR2	null	null	4287	0.2569328546524048	0.5574299	No
row_98	ALDOA	null	null	4455	0.2355482280254364	0.5464842	No
row_99	CALU	null	null	4497	0.23123635351657867	0.54533327	No
row_100	ACACA	null	null	4557	0.22364476323127747	0.54271036	No
row_101	HPS1	null	null	4644	0.21352450549602509	0.53789073	No
row_102	WAS	null	null	4688	0.2063281387090683	0.536363	No
row_103	GNAI2	null	null	4792	0.19267389178276062	0.530032	No
row_104	G6PC3	null	null	5001	0.16900497674942017	0.51529706	No
row_105	STRN4	null	null	5261	0.1397341638803482	0.49632278	No
row_106	RFX3	null	null	5318	0.13402771949768066	0.49314	No
row_107	FTL	null	null	5368	0.12950502336025238	0.49046344	No
row_108	TM9SF4	null	null	5428	0.12372535467147827	0.48695529	No
row_109	RNF40	null	null	5517	0.11334483325481415	0.481092	No
row_110	CTIF	null	null	5585	0.10421309620141983	0.47678664	No
row_111	SLC38A6	null	null	5597	0.10264432430267334	0.4768376	No
row_112	STXBP2	null	null	5669	0.0922807902097702	0.47211435	No
row_113	NAPA	null	null	5692	0.08983759582042694	0.47119343	No
row_114	CALM3	null	null	5752	0.08309939503669739	0.46732533	No
row_115	ATP2A2	null	null	5810	0.07647834718227386	0.46355465	No
row_116	MSN	null	null	5847	0.0725136399269104	0.46138766	No
row_117	SREBF2	null	null	5990	0.05575044825673103	0.45079997	No
row_118	PAK2	null	null	6162	0.03493558615446091	0.4377647	No
row_119	EMP3	null	null	6208	0.029565196484327316	0.43451485	No
row_120	LSP1	null	null	6266	0.023421531543135643	0.4302741	No
row_121	DEDD	null	null	6270	0.0228511281311512	0.43024245	No
row_122	KDELR1	null	null	6422	0.005604456178843975	0.4185081	No
row_123	PML	null	null	6557	-0.008940514177083969	0.40813002	No
row_124	TAGLN2	null	null	6933	-0.0493520088493824	0.37930238	No
row_125	ARF3	null	null	6973	-0.054423846304416656	0.37674102	No
row_126	SH3BGRL3	null	null	7095	-0.06737705320119858	0.36789516	No
row_127	WBP2	null	null	7405	-0.10255035012960434	0.3446895	No
row_128	AHCYL1	null	null	7439	-0.10632959008216858	0.34305623	No
row_129	DCAF15	null	null	7547	-0.11842111498117447	0.33575517	No
row_130	HLA-G	null	null	7642	-0.1290532797574997	0.3295628	No
row_131	GNRHR	null	null	7757	-0.14368799328804016	0.32193932	No
row_132	TBC1D10B	null	null	8123	-0.1817752867937088	0.29506534	No
row_133	ZDHHC24	null	null	8331	-0.20753531157970428	0.28074983	No
row_134	MX2	null	null	8609	-0.24263006448745728	0.26128247	No
row_135	GNAS	null	null	8617	-0.24374772608280182	0.26289573	No
row_136	MINK1	null	null	8659	-0.24968115985393524	0.2619082	No
row_137	PSME3	null	null	8829	-0.2724354863166809	0.2511332	No
row_138	SCAMP4	null	null	9277	-0.3326432704925537	0.21919662	No
row_139	TGFB1	null	null	9567	-0.3738178610801697	0.19995508	No
row_140	FKBP8	null	null	10195	-0.4737843871116638	0.1552218	No
row_141	ARHGDIA	null	null	10250	-0.4841689467430115	0.15529726	No
row_142	CDK16	null	null	10368	-0.5086596608161926	0.15067321	No
row_143	PTGIR	null	null	10713	-0.576701819896698	0.12893698	No
row_144	CCDC86	null	null	11305	-0.729099452495575	0.08927516	No
row_145	PPDPF	null	null	11461	-0.7783076167106628	0.084074594	No
row_146	RAB11B	null	null	11631	-0.8361145257949829	0.07829363	No
row_147	NFIC	null	null	11670	-0.8533495664596558	0.08288856	No
row_148	ATN1	null	null	11899	-0.9686434864997864	0.07367742	No
row_149	SSBP3	null	null	12043	-1.0472999811172485	0.07179652	No
