## Supplemental Table 6 for "Long noncoding RNA *AVAN* promotes antiviral innate immunity by interacting with TRIM25 and enhancing the transcription of FOXO3a"

NAME	PROBE	GENE SYMBOL	GENE_TITLE	RANK IN GENE LIST	RANK METRIC SCORE	RUNNING ES	CORE ENRICHMENT
row_0	C10orf128	null	null	744	1.1781160831451416	-0.049657702	No
row_1	CTSZ	null	null	770	1.1618415117263794	-0.043217205	No
row_2	ACO1	null	null	895	1.0798602104187012	-0.045109507	No
row_3	ZNF641	null	null	969	1.0325127840042114	-0.043356437	No
row_4	CLEC4C	null	null	1185	0.9249115586280823	-0.05348329	No
row_5	ALDH1A1	null	null	1191	0.9228935241699219	-0.047205646	No
row_6	MRC1	null	null	1273	0.884235680103302	-0.047149476	No
row_7	TRIM27	null	null	1475	0.8071100115776062	-0.05703292	No
row_8	NCOA3	null	null	1591	0.7654337286949158	-0.060493506	No
row_9	UBN1	null	null	2021	0.6458842158317566	-0.08936836	No
row_10	FAM43A	null	null	2398	0.561525285243988	-0.11470889	No
row_11	ARHGAP30	null	null	2772	0.4882740080356598	-0.14034417	No
row_12	LRP8	null	null	3406	0.3786570727825165	-0.18709989	No
row_13	ARHGAP9	null	null	3414	0.37786707282066345	-0.18491682	No
row_14	RNPC3	null	null	3521	0.3628256618976593	-0.19058287	No
row_15	RGS19	null	null	3610	0.3478218615055084	-0.19494998	No
row_16	CIITA	null	null	4181	0.27078694105148315	-0.23755941	No
row_17	IL16	null	null	4183	0.2706010937690735	-0.23568231	No
row_18	SRGAP2	null	null	4198	0.26870158314704895	-0.23483536	No
row_19	PIAS1	null	null	4267	0.2592909336090088	-0.23827843	No
row_20	LPXN	null	null	4609	0.21810932457447052	-0.2633639	No
row_21	BBS4	null	null	4666	0.21001777052879333	-0.26622477	No
row_22	PPTC7	null	null	4945	0.17665474116802216	-0.28668407	No
row_23	IL7	null	null	5308	0.13524974882602692	-0.31401014	No
row_24	MAPK1	null	null	5445	0.12214802950620651	-0.32376084	No
row_25	HIPK2	null	null	5458	0.1203746348619461	-0.3238293	No
row_26	BBX	null	null	5625	0.09840136021375656	-0.33609715	No
row_27	ARAP1	null	null	5744	0.08440983295440674	-0.34471318	No
row_28	WDR73	null	null	5888	0.06684025377035141	-0.3554108	No
row_29	SYNE1	null	null	5896	0.06610483676195145	-0.35548046	No
row_30	VRK3	null	null	5965	0.058166541159152985	-0.36037683	No
row_31	TBC1D10C	null	null	6141	0.037785351276397705	-0.37378636	No
row_32	TUFM	null	null	6170	0.03395046666264534	-0.37573025	No
row_33	QARS	null	null	6271	0.022747136652469635	-0.3833845	No
row_34	ZNF785	null	null	6595	-0.012548783794045448	-0.40854794	No
row_35	COMMD6	null	null	6616	-0.014931735582649708	-0.41000375	No
row_36	C19orf43	null	null	6625	-0.015764182433485985	-0.41051534	No
row_37	TTC31	null	null	6684	-0.02368796244263649	-0.41487896	No
row_38	MBP	null	null	6719	-0.027589863166213036	-0.41733795	No
row_39	PTDSS1	null	null	6937	-0.04985671490430832	-0.43394408	No
row_40	HIF1AN	null	null	7238	-0.08493711054325104	-0.45678616	No
row_41	IMPAD1	null	null	7314	-0.09228528290987015	-0.4619833	No
row_42	MPHOSPH8	null	null	7321	-0.09311933070421219	-0.46177956	No
row_43	ALDH16A1	null	null	7326	-0.0937294289469719	-0.46141502	No
row_44	UQCRB	null	null	7337	-0.09480904042720795	-0.46151182	No
row_45	MBD4	null	null	7559	-0.11977473646402359	-0.4779255	No
row_46	UBE2Z	null	null	7654	-0.13150086998939514	-0.48432478	No
row_47	NACA	null	null	7657	-0.13164377212524414	-0.48352996	No
row_48	SNRNP70	null	null	7863	-0.153874471783638	-0.49844623	No
row_49	YY1	null	null	8012	-0.17037570476531982	-0.5087867	No
row_50	SCRN1	null	null	8020	-0.17120683193206787	-0.5080969	No
row_51	ZNF169	null	null	8164	-0.18744760751724243	-0.51792306	No
row_52	TMED4	null	null	8244	-0.19672851264476776	-0.52267826	No
row_53	CEP104	null	null	8246	-0.19680045545101166	-0.5213344	No
row_54	NONO	null	null	8290	-0.20220862329006195	-0.5232353	No
row_55	TGS1	null	null	8493	-0.22765254974365234	-0.537384	No
row_56	PRKRIR	null	null	8596	-0.24063600599765778	-0.54362017	No
row_57	SUN2	null	null	8681	-0.2530077397823334	-0.54835963	No
row_58	TRIM28	null	null	8815	-0.2709413468837738	-0.5568006	No
row_59	MAST3	null	null	8913	-0.2827875018119812	-0.56234133	No
row_60	MEAF6	null	null	8975	-0.2913852035999298	-0.56500524	No
row_61	GLG1	null	null	9227	-0.3250664472579956	-0.58228105	No
row_62	PRR5L	null	null	9303	-0.33549949526786804	-0.58572084	No
row_63	HTATSF1	null	null	9407	-0.3494635820388794	-0.59124887	No
row_64	SGPP1	null	null	9430	-0.3520278036594391	-0.5904253	No
row_65	ADRB2	null	null	9557	-0.37251871824264526	-0.597585	No
row_66	RPS10	null	null	9636	-0.38480356335639954	-0.60090303	No
row_67	GOSR2	null	null	9685	-0.3918079435825348	-0.6018249	No
row_68	GNB2L1	null	null	9717	-0.3997400104999542	-0.60136026	No
row_69	ITGB7	null	null	9783	-0.4081648886203766	-0.60349303	No
row_70	FBXL17	null	null	9791	-0.4095240533351898	-0.60108125	No
row_71	NUMA1	null	null	9823	-0.41505321860313416	-0.60050595	No
row_72	PRF1	null	null	9843	-0.4181056022644043	-0.59897035	No
row_73	CLSTN1	null	null	9854	-0.41929858922958374	-0.5967225	No
row_74	DRG2	null	null	9937	-0.4320571720600128	-0.6000118	No
row_75	SPN	null	null	9997	-0.43980872631073	-0.60144687	No
row_76	THAP11	null	null	10273	-0.48873674869537354	-0.61941653	No
row_77	EIF3L	null	null	10326	-0.49913454055786133	-0.6198756	No
row_78	EIF4B	null	null	10455	-0.5247676372528076	-0.6260916	Yes
row_79	TULP4	null	null	10484	-0.5306327939033508	-0.62444663	Yes
row_80	ZNF264	null	null	10506	-0.5356553196907043	-0.622218	Yes
row_81	ST13	null	null	10523	-0.5385372638702393	-0.6195777	Yes
row_82	SLAMF6	null	null	10560	-0.5454482436180115	-0.6184511	Yes
row_83	ZHX2	null	null	10569	-0.5463485717773438	-0.6151289	Yes
row_84	RPL8	null	null	10578	-0.5488955974578857	-0.61178815	Yes
row_85	SFN	null	null	10752	-0.5846189260482788	-0.62109005	Yes
row_86	RPL27	null	null	10808	-0.6000498533248901	-0.62105453	Yes
row_87	HLA-DPB1	null	null	10839	-0.6084777116775513	-0.6190034	Yes
row_88	CBX7	null	null	10906	-0.6240357756614685	-0.6196546	Yes
row_89	ZNF577	null	null	10972	-0.6401583552360535	-0.62011105	Yes
row_90	RPS23	null	null	10982	-0.6429471373558044	-0.616169	Yes
row_91	AKR1C3	null	null	11001	-0.6478750109672546	-0.61289495	Yes
row_92	CXorf57	null	null	11014	-0.6512829661369324	-0.6091272	Yes
row_93	RPL4	null	null	11051	-0.6616793870925903	-0.6071608	Yes
row_94	PTGDR	null	null	11084	-0.6723949313163757	-0.6048042	Yes
row_95	KLRK1	null	null	11096	-0.674691379070282	-0.6007891	Yes
row_96	LMO7	null	null	11126	-0.682085394859314	-0.59812796	Yes
row_97	IL18BP	null	null	11129	-0.6827689409255981	-0.5933508	Yes
row_98	RPL35	null	null	11148	-0.6874240636825562	-0.589791	Yes
row_99	RPL19	null	null	11151	-0.6885837912559509	-0.5849719	Yes
row_100	STMN3	null	null	11251	-0.7136955857276917	-0.58755535	Yes
row_101	PLEKHF1	null	null	11275	-0.7190291285514832	-0.5841581	Yes
row_102	RPS3	null	null	11276	-0.7191440463066101	-0.5789618	Yes
row_103	CD244	null	null	11395	-0.7574589848518372	-0.58271456	Yes
row_104	RPL18	null	null	11397	-0.7577205300331116	-0.57731766	Yes
row_105	PPP1R3E	null	null	11406	-0.7620793581008911	-0.5724366	Yes
row_106	RPL30	null	null	11411	-0.7628967761993408	-0.56723684	Yes
row_107	KLRD1	null	null	11519	-0.7999823093414307	-0.5698223	Yes
row_108	SPON2	null	null	11535	-0.8054563403129578	-0.56517506	Yes
row_109	CLIC3	null	null	11582	-0.820899486541748	-0.56284004	Yes
row_110	ZMYND11	null	null	11598	-0.8242108225822449	-0.5580573	Yes
row_111	RPL10	null	null	11607	-0.8268002867698669	-0.55270857	Yes
row_112	AKR1B1	null	null	11654	-0.8464927673339844	-0.5501886	Yes
row_113	FBL	null	null	11658	-0.8485297560691833	-0.5442919	Yes
row_114	ABHD15	null	null	11687	-0.8587213754653931	-0.5402762	Yes
row_115	UBA52	null	null	11754	-0.8880264759063721	-0.5390199	Yes
row_116	TAF3	null	null	11786	-0.9026746153831482	-0.53492117	Yes
row_117	RPS28	null	null	11790	-0.904312789440155	-0.52862144	Yes
row_118	RPL36A	null	null	11812	-0.9156211614608765	-0.5236473	Yes
row_119	CNNM3	null	null	11834	-0.9269955158233643	-0.518591	Yes
row_120	DBP	null	null	11839	-0.9283686876296997	-0.5121956	Yes
row_121	KIF3A	null	null	11851	-0.9353581070899963	-0.506297	Yes
row_122	MXD4	null	null	11878	-0.9538044929504395	-0.5014379	Yes
row_123	RPL21	null	null	11916	-0.97581547498703	-0.49727982	Yes
row_124	AKT3	null	null	11921	-0.9788336157798767	-0.4905198	Yes
row_125	RPS18	null	null	11951	-0.9949041604995728	-0.4855983	Yes
row_126	YPEL1	null	null	11975	-1.0096837282180786	-0.48010087	Yes
row_127	RPL3	null	null	12052	-1.0538748502731323	-0.478428	Yes
row_128	KIF21A	null	null	12074	-1.0682098865509033	-0.4723513	Yes
row_129	PABPC4	null	null	12095	-1.0803914070129395	-0.46610844	Yes
row_130	LTBP3	null	null	12109	-1.0849337577819824	-0.4592854	Yes
row_131	GLTSCR2	null	null	12135	-1.1062874794006348	-0.45324633	Yes
row_132	ANKH	null	null	12146	-1.1137983798980713	-0.4459802	Yes
row_133	PTPN4	null	null	12149	-1.1157437562942505	-0.43807453	Yes
row_134	EOMES	null	null	12189	-1.1442197561264038	-0.43285596	Yes
row_135	ZAP70	null	null	12245	-1.189155101776123	-0.42856368	Yes
row_136	FZD3	null	null	12249	-1.1922340393066406	-0.42018348	Yes
row_137	RTN1	null	null	12295	-1.2268701791763306	-0.41483682	Yes
row_138	KIAA1147	null	null	12299	-1.2281455993652344	-0.40619716	Yes
row_139	TMEM134	null	null	12303	-1.2331486940383911	-0.39752132	Yes
row_140	SFI1	null	null	12312	-1.2390985488891602	-0.38919342	Yes
row_141	GNLY	null	null	12326	-1.2460423707962036	-0.38120627	Yes
row_142	NCALD	null	null	12336	-1.2575345039367676	-0.37282336	Yes
row_143	RFTN1	null	null	12349	-1.2696188688278198	-0.36458766	Yes
row_144	THEM4	null	null	12363	-1.2856580018997192	-0.35631427	Yes
row_145	FGFBP2	null	null	12372	-1.2932758331298828	-0.34759492	Yes
row_146	AMIGO1	null	null	12441	-1.3582018613815308	-0.34309757	Yes
row_147	SELM	null	null	12472	-1.3988347053527832	-0.33533555	Yes
row_148	TIGIT	null	null	12497	-1.4293557405471802	-0.32688388	Yes
row_149	TSEN54	null	null	12502	-1.4330281019210815	-0.316842	Yes
row_150	C1orf21	null	null	12543	-1.4786756038665771	-0.30928493	Yes
row_151	CD160	null	null	12559	-1.498971700668335	-0.29962656	Yes
row_152	NR3C2	null	null	12593	-1.5465646982192993	-0.29103163	Yes
row_153	IL2RB	null	null	12626	-1.5970646142959595	-0.28199366	Yes
row_154	AKAP12	null	null	12646	-1.634163498878479	-0.27167118	Yes
row_155	CCR3	null	null	12701	-1.7707748413085938	-0.2630981	Yes
row_156	FCRL3	null	null	12706	-1.786033034324646	-0.25050545	Yes
row_157	TGFBR3	null	null	12710	-1.7905216217041016	-0.2378022	Yes
row_158	ABCB1	null	null	12735	-1.8432916402816772	-0.22635953	Yes
row_159	MYBL1	null	null	12741	-1.8629403114318848	-0.21328937	Yes
row_160	BACE2	null	null	12754	-1.885109305381775	-0.20060633	Yes
row_161	S1PR5	null	null	12758	-1.891128420829773	-0.18717611	Yes
row_162	BNC2	null	null	12760	-1.8937913179397583	-0.17357028	Yes
row_163	KIAA1671	null	null	12790	-1.9905881881713867	-0.16145423	Yes
row_164	PRSS23	null	null	12808	-2.049666404724121	-0.14797308	Yes
row_165	SH2D1B	null	null	12809	-2.0513432025909424	-0.13315064	Yes
row_166	KLRB1	null	null	12816	-2.0702908039093018	-0.1186604	Yes
row_167	SBK1	null	null	12819	-2.0888898372650146	-0.10372303	Yes
row_168	NELL2	null	null	12881	-2.345525026321411	-0.09154426	Yes
row_169	HDC	null	null	12889	-2.388063430786133	-0.074836075	Yes
row_170	LGR6	null	null	12897	-2.454643726348877	-0.057646796	Yes
row_171	CPA3	null	null	12915	-2.6442983150482178	-0.039868988	Yes
row_172	FCER1A	null	null	12937	-2.8978185653686523	-0.020572055	Yes
row_173	NRCAM	null	null	12948	-3.1175918579101562	0.0011729436	Yes
