## Supplemental Table 7 for "Long noncoding RNA *AVAN* promotes antiviral innate immunity by interacting with TRIM25 and enhancing the transcription of FOXO3a"

NAME	PROBE	GENE SYMBOL	GENE_TITLE	RANK IN GENE LIST	RANK METRIC SCORE	RUNNING ES	CORE ENRICHMENT
row_0	APOL4	null	null	12	4.8565874099731445	0.07303665	Yes
row_1	CD274	null	null	76	2.882263422012329	0.112050086	Yes
row_2	BATF2	null	null	115	2.5674080848693848	0.14820634	Yes
row_3	CXCL10	null	null	174	2.2001144886016846	0.17721812	Yes
row_4	GBP1	null	null	186	2.1638689041137695	0.20932156	Yes
row_5	IFI44L	null	null	212	2.0803887844085693	0.23906824	Yes
row_6	CXCL9	null	null	224	2.0179038047790527	0.26894858	Yes
row_7	HLA-DQB1	null	null	228	2.013127326965332	0.29937643	Yes
row_8	OAS1	null	null	288	1.8207961320877075	0.32253358	Yes
row_9	SERPING1	null	null	324	1.7186846733093262	0.34599614	Yes
row_10	TRIM22	null	null	403	1.5612707138061523	0.3637277	Yes
row_11	DDX60	null	null	422	1.5428755283355713	0.38583058	Yes
row_12	PARP9	null	null	453	1.5049474239349365	0.4064255	Yes
row_13	OAS2	null	null	483	1.4559370279312134	0.42635155	Yes
row_14	CASP1	null	null	603	1.3195587396621704	0.4372232	Yes
row_15	SAMD9L	null	null	638	1.282881736755371	0.4541259	Yes
row_16	GBP3	null	null	762	1.164465069770813	0.46232536	Yes
row_17	TNFSF10	null	null	814	1.1317633390426636	0.4756086	Yes
row_18	SSPN	null	null	843	1.116655945777893	0.4904448	Yes
row_19	LAP3	null	null	900	1.078303337097168	0.5025262	Yes
row_20	PARP14	null	null	903	1.0743216276168823	0.5187333	Yes
row_21	LGALS3BP	null	null	915	1.0636459589004517	0.5340801	Yes
row_22	CEACAM1	null	null	960	1.0383150577545166	0.5464828	Yes
row_23	UBE2L6	null	null	971	1.0315182209014893	0.56141776	Yes
row_24	HLA-DRB5	null	null	1021	1.0015441179275513	0.5728728	Yes
row_25	IFIH1	null	null	1029	0.9973400235176086	0.5875198	Yes
row_26	MX1	null	null	1197	0.920598566532135	0.588594	Yes
row_27	HLA-DQA1	null	null	1212	0.9131819009780884	0.60141665	Yes
row_28	BST2	null	null	1237	0.9050608277320862	0.6133403	Yes
row_29	GBP4	null	null	1307	0.8738958835601807	0.6213007	Yes
row_30	VAMP5	null	null	1320	0.8696627020835876	0.63361555	Yes
row_31	WARS	null	null	1354	0.8537458777427673	0.64405996	Yes
row_32	ETV7	null	null	1418	0.8292166590690613	0.65180504	Yes
row_33	APOL1	null	null	1455	0.8148653507232666	0.6614247	Yes
row_34	IFI35	null	null	1457	0.8123399615287781	0.6737193	Yes
row_35	RNF213	null	null	1541	0.7821325063705444	0.6791968	Yes
row_36	SAMHD1	null	null	1716	0.7258740663528442	0.6767626	Yes
row_37	ST8SIA4	null	null	1741	0.7182024717330933	0.68584037	Yes
row_38	MLKL	null	null	1785	0.7081220746040344	0.6932916	Yes
row_39	HSD17B11	null	null	1907	0.6740781664848328	0.6941774	Yes
row_40	NLRC5	null	null	2022	0.6458799839019775	0.6951764	Yes
row_41	GIMAP7	null	null	2113	0.6225465536117554	0.69768065	Yes
row_42	APOL2	null	null	2255	0.5875017642974854	0.69569737	No
row_43	DTX3L	null	null	2378	0.5656245350837708	0.6948539	No
row_44	HLA-E	null	null	2721	0.49818354845046997	0.67592764	No
row_45	MMP25	null	null	2828	0.47862377762794495	0.6749995	No
row_46	APOL3	null	null	2925	0.46253836154937744	0.6746016	No
row_47	HLA-DMA	null	null	3096	0.4318332076072693	0.6679992	No
row_48	LGALS9	null	null	3767	0.32593727111816406	0.62102133	No
row_49	RARRES3	null	null	3830	0.3183893859386444	0.6210639	No
row_50	HLA-A	null	null	4117	0.2768961787223816	0.6031088	No
row_51	HLA-B	null	null	6446	0.002145885955542326	0.4226624	No
row_52	RABL3	null	null	6529	-0.005390325095504522	0.41638744	No
row_53	PPP3CA	null	null	6745	-0.03037361428141594	0.40018207	No
row_54	HLA-DRB1	null	null	7419	-0.104070283472538	0.3495925	No
row_55	SLC25A28	null	null	7966	-0.16509413719177246	0.30977806	No
row_56	IDO1	null	null	8410	-0.21564272046089172	0.2787186	No
row_57	CFH	null	null	9109	-0.31085634231567383	0.2293403	No
row_58	GOLM1	null	null	9220	-0.32401883602142334	0.22574738	No
row_59	HLA-C	null	null	9536	-0.36985233426094055	0.20695983	No
row_60	IFI30	null	null	10032	-0.444973349571228	0.1753618	No
row_61	HLA-DPA1	null	null	10807	-0.5999449491500854	0.124494456	No
row_62	IL18BP	null	null	11129	-0.6827689409255981	0.11000754	No
row_63	HAUS7	null	null	11528	-0.8029583692550659	0.09138168	No
row_64	IL23A	null	null	12375	-1.2993652820587158	0.04558483	No
