## Supplemental Table 8 for "Long noncoding RNA *AVAN* promotes antiviral innate immunity by interacting with TRIM25 and enhancing the transcription of FOXO3a"

NAME	PROBE	GENE SYMBOL	GENE_TITLE	RANK IN GENE LIST	RANK METRIC SCORE	RUNNING ES	CORE ENRICHMENT
row_0	IFI27	null	null	10	5.194031238555908	0.029410535	Yes
row_1	RNASE1	null	null	11	4.972873687744141	0.05831801	Yes
row_2	OLFM4	null	null	14	4.567968845367432	0.084715255	Yes
row_3	MMP8	null	null	17	4.376216888427734	0.10999783	Yes
row_4	C1QC	null	null	35	3.644254684448242	0.1298517	Yes
row_5	LTF	null	null	45	3.3663828372955322	0.1487163	Yes
row_6	MPO	null	null	47	3.316504955291748	0.167917	Yes
row_7	OTOF	null	null	53	3.2260429859161377	0.18627882	Yes
row_8	MS4A4A	null	null	65	3.030488967895508	0.20303437	Yes
row_9	RNASE2	null	null	78	2.8765687942504883	0.2188169	Yes
row_10	TCN2	null	null	105	2.6413846015930176	0.23213677	Yes
row_11	C2	null	null	114	2.575249433517456	0.24648076	Yes
row_12	RNASE3	null	null	148	2.3317413330078125	0.25745288	Yes
row_13	CDCA5	null	null	155	2.310018539428711	0.27041158	Yes
row_14	EPSTI1	null	null	159	2.2995333671569824	0.28354406	Yes
row_15	IFI44L	null	null	212	2.0803887844085693	0.29156825	Yes
row_16	MT1E	null	null	214	2.067328691482544	0.30350745	Yes
row_17	HIST1H2AJ	null	null	258	1.9128481149673462	0.311262	Yes
row_18	HMGB2	null	null	286	1.8298585414886475	0.3197862	Yes
row_19	LMNB1	null	null	291	1.809482216835022	0.32999176	Yes
row_20	IL10	null	null	297	1.797074556350708	0.34004694	Yes
row_21	LY6E	null	null	305	1.781639575958252	0.3498559	Yes
row_22	SIGLEC1	null	null	318	1.738937258720398	0.35902536	Yes
row_23	SERPING1	null	null	324	1.7186846733093262	0.36862487	Yes
row_24	CMPK2	null	null	350	1.6588996648788452	0.37631175	Yes
row_25	MT2A	null	null	372	1.6156789064407349	0.38406044	Yes
row_26	IFI44	null	null	383	1.5978730916976929	0.39256638	Yes
row_27	TRIM22	null	null	403	1.5612707138061523	0.40015528	Yes
row_28	DDX60	null	null	422	1.5428755283355713	0.4077155	Yes
row_29	HIST1H2AI	null	null	443	1.518088459968567	0.41497514	Yes
row_30	FCN1	null	null	457	1.4978299140930176	0.4226648	Yes
row_31	PLBD1	null	null	459	1.4957482814788818	0.43128136	Yes
row_32	GRN	null	null	469	1.484787106513977	0.43920818	Yes
row_33	OAS2	null	null	483	1.4559370279312134	0.44665432	Yes
row_34	CTSD	null	null	503	1.4355214834213257	0.45351222	Yes
row_35	RSAD2	null	null	506	1.4340392351150513	0.46169183	Yes
row_36	DYSF	null	null	528	1.410055160522461	0.4682452	Yes
row_37	OAS3	null	null	569	1.3669395446777344	0.47306114	Yes
row_38	S100A8	null	null	570	1.3664252758026123	0.4810042	Yes
row_39	IFITM3	null	null	624	1.2966783046722412	0.4843944	Yes
row_40	CREG1	null	null	633	1.2897831201553345	0.49126592	Yes
row_41	ALAS1	null	null	650	1.2759977579116821	0.4974313	Yes
row_42	IFITM1	null	null	661	1.2653687000274658	0.5040044	Yes
row_43	KLHDC7B	null	null	687	1.2425146102905273	0.50927085	Yes
row_44	SIRPD	null	null	691	1.235490322113037	0.516218	Yes
row_45	SPATS2L	null	null	692	1.2347766160964966	0.52339584	Yes
row_46	PIWIL4	null	null	697	1.2324720621109009	0.5302472	Yes
row_47	TRIM6	null	null	718	1.2074716091156006	0.5357012	Yes
row_48	ZBP1	null	null	720	1.2064069509506226	0.54263586	Yes
row_49	OASL	null	null	723	1.2036921977996826	0.54947644	Yes
row_50	CHMP5	null	null	734	1.1900746822357178	0.55561185	Yes
row_51	MTHFD2	null	null	735	1.1888189315795898	0.5625225	Yes
row_52	IRF7	null	null	752	1.1715351343154907	0.5680806	Yes
row_53	S100A6	null	null	838	1.1211161613464355	0.56794614	Yes
row_54	TLR2	null	null	893	1.0802507400512695	0.57	Yes
row_55	PLSCR1	null	null	902	1.0748833417892456	0.5756223	Yes
row_56	FAS	null	null	907	1.0714777708053589	0.58153784	Yes
row_57	LGALS3BP	null	null	915	1.0636459589004517	0.58717304	Yes
row_58	S100A11	null	null	924	1.0602977275848389	0.59271055	Yes
row_59	USP18	null	null	930	1.0562827587127686	0.5984595	Yes
row_60	MICB	null	null	932	1.0552250146865845	0.6045153	Yes
row_61	SPTLC2	null	null	983	1.0201796293258667	0.606533	Yes
row_62	FXYD6	null	null	990	1.0166441202163696	0.6119732	Yes
row_63	IFI6	null	null	1041	0.9910396933555603	0.6138215	Yes
row_64	HERC5	null	null	1052	0.9869319200515747	0.618776	Yes
row_65	S100A9	null	null	1098	0.9628593921661377	0.62085176	Yes
row_66	PELO	null	null	1119	0.9532061815261841	0.62482774	Yes
row_67	ADM	null	null	1136	0.9471119046211243	0.62908125	Yes
row_68	XAF1	null	null	1194	0.9210565090179443	0.62997496	Yes
row_69	MX1	null	null	1197	0.920598566532135	0.6351699	Yes
row_70	BAMBI	null	null	1238	0.9032095670700073	0.6372902	Yes
row_71	IFITM2	null	null	1283	0.8810558319091797	0.63896865	Yes
row_72	MOV10	null	null	1310	0.8734120726585388	0.6420112	Yes
row_73	C20orf24	null	null	1313	0.871004581451416	0.6469179	Yes
row_74	HIST1H1C	null	null	1330	0.866489052772522	0.6507028	Yes
row_75	H1F0	null	null	1392	0.8386154770851135	0.6508042	Yes
row_76	MICU1	null	null	1417	0.8299337029457092	0.65375054	Yes
row_77	NEXN	null	null	1429	0.8231663703918457	0.65767485	Yes
row_78	IFI35	null	null	1457	0.8123399615287781	0.66028416	Yes
row_79	FNDC3A	null	null	1487	0.8043530583381653	0.6626906	Yes
row_80	SH3GLB1	null	null	1489	0.8030827045440674	0.6672807	Yes
row_81	PGAM1	null	null	1507	0.7950511574745178	0.670572	Yes
row_82	TMEM167A	null	null	1513	0.7936154007911682	0.674794	Yes
row_83	TUBA1C	null	null	1770	0.7116557955741882	0.65889806	Yes
row_84	EIF2AK2	null	null	1790	0.7068933844566345	0.6615204	Yes
row_85	SIRPB1	null	null	1829	0.6979923844337463	0.6626043	Yes
row_86	PLIN3	null	null	1836	0.696437656879425	0.6661832	Yes
row_87	ARL8A	null	null	1856	0.6896661520004272	0.6687054	Yes
row_88	C9orf66	null	null	1928	0.6673362255096436	0.66702867	Yes
row_89	TUBA1B	null	null	1929	0.6672468781471252	0.6709074	Yes
row_90	H2AFJ	null	null	1936	0.6646512746810913	0.6743015	Yes
row_91	SCO2	null	null	1938	0.6642613410949707	0.6780846	Yes
row_92	LDLR	null	null	2031	0.6437689065933228	0.67462754	No
row_93	TTK	null	null	2143	0.6167928576469421	0.6695269	No
row_94	DOK3	null	null	2151	0.6137858629226685	0.67254704	No
row_95	NCOA7	null	null	2273	0.5839558839797974	0.6664729	No
row_96	GNG5	null	null	2377	0.5656824111938477	0.66170114	No
row_97	ISG15	null	null	2424	0.5553505420684814	0.6613298	No
row_98	SLC9A8	null	null	2435	0.5524601340293884	0.6637587	No
row_99	PVRL2	null	null	2468	0.5456394553184509	0.66442645	No
row_100	PATL1	null	null	2586	0.521824061870575	0.65830415	No
row_101	FERMT3	null	null	2643	0.5126860737800598	0.65690225	No
row_102	SPHK1	null	null	2760	0.49110299348831177	0.65067965	No
row_103	HERC6	null	null	2903	0.4657233655452728	0.6422749	No
row_104	LDHA	null	null	2955	0.45663341879844666	0.6409384	No
row_105	B2M	null	null	2997	0.4470726251602173	0.6403289	No
row_106	TRIP6	null	null	3088	0.4326538145542145	0.63580114	No
row_107	COX8A	null	null	3138	0.4261336922645569	0.6344438	No
row_108	HPSE	null	null	3199	0.4150731861591339	0.63216144	No
row_109	PARP12	null	null	3322	0.39541706442832947	0.6249131	No
row_110	SAT1	null	null	3421	0.37641441822052	0.6194324	No
row_111	DHX58	null	null	3555	0.35663262009620667	0.6110978	No
row_112	TAF9	null	null	3558	0.3558956980705261	0.6130101	No
row_113	ODF3B	null	null	3617	0.34667786955833435	0.6104867	No
row_114	UQCRFS1	null	null	3618	0.34649431705474854	0.61250085	No
row_115	RAB1A	null	null	3657	0.34129151701927185	0.6115112	No
row_116	SHISA5	null	null	3691	0.33626309037208557	0.61088353	No
row_117	MYD88	null	null	3840	0.3163926899433136	0.6011412	No
row_118	UBE2F	null	null	4070	0.2840157449245453	0.5848722	No
row_119	PRC1	null	null	4290	0.2566717863082886	0.56922674	No
row_120	KLHL18	null	null	4442	0.23759448528289795	0.55879164	No
row_121	LSM1	null	null	4534	0.2263561338186264	0.5529864	No
row_122	RAC1	null	null	4583	0.2209157645702362	0.5505144	No
row_123	WDR26	null	null	4601	0.21894702315330505	0.5504568	No
row_124	LAMP3	null	null	4625	0.21612736582756042	0.5499134	No
row_125	C18orf32	null	null	4671	0.2092888206243515	0.54760855	No
row_126	CCNL1	null	null	4767	0.19572223722934723	0.5413123	No
row_127	PARP6	null	null	4786	0.19327229261398315	0.5410272	No
row_128	CAPN2	null	null	4845	0.18805502355098724	0.5375817	No
row_129	ARF4	null	null	5079	0.1609458178281784	0.5202842	No
row_130	RBX1	null	null	5107	0.15788491070270538	0.51908916	No
row_131	FTL	null	null	5368	0.12950502336025238	0.4994961	No
row_132	E2F2	null	null	5380	0.12847350537776947	0.4993821	No
row_133	PRMT3	null	null	5425	0.12424073368310928	0.4966612	No
row_134	RHOG	null	null	5435	0.12299228459596634	0.49667186	No
row_135	TRMT5	null	null	5551	0.10865414887666702	0.48830435	No
row_136	SLC38A6	null	null	5597	0.10264432430267334	0.4853796	No
row_137	PLAC8	null	null	5651	0.09517789632081985	0.48178545	No
row_138	NAPA	null	null	5692	0.08983759582042694	0.47917753	No
row_139	SRP14	null	null	5741	0.08468560129404068	0.47591367	No
row_140	CALM3	null	null	5752	0.08309939503669739	0.4756142	No
row_141	HMGN2	null	null	5767	0.08136916160583496	0.47499165	No
row_142	UBE2A	null	null	5798	0.07795532792806625	0.4730972	No
row_143	SUMO3	null	null	5826	0.07450380176305771	0.47141746	No
row_144	H1FX	null	null	5886	0.0673459991812706	0.467192	No
row_145	CDCA4	null	null	5895	0.06616418808698654	0.46695057	No
row_146	CCNH	null	null	6059	0.04776928201317787	0.45447296	No
row_147	XPNPEP1	null	null	6179	0.03278253227472305	0.44535136	No
row_148	CCNK	null	null	6350	0.014367828145623207	0.43213183	No
row_149	PSPC1	null	null	6584	-0.01174845825880766	0.41396707	No
row_150	CENPN	null	null	6802	-0.036348506808280945	0.3971974	No
row_151	RHEB	null	null	6903	-0.04593072459101677	0.38963905	No
row_152	C4orf33	null	null	7083	-0.06625602394342422	0.37601683	No
row_153	C19orf66	null	null	7088	-0.06674128770828247	0.37609178	No
row_154	BRCA2	null	null	7220	-0.08271829783916473	0.36632144	No
row_155	SLBP	null	null	7262	-0.08750408887863159	0.3636217	No
row_156	STARD4	null	null	7741	-0.14104385673999786	0.3270365	No
row_157	RABGGTB	null	null	7994	-0.16896383464336395	0.30829883	No
row_158	ATOX1	null	null	8011	-0.1703161597251892	0.30803683	No
row_159	MTHFD1L	null	null	8055	-0.1745784729719162	0.30568677	No
row_160	MAP1LC3B	null	null	8065	-0.17581869661808014	0.30600452	No
row_161	RELB	null	null	8112	-0.18054446578025818	0.30345437	No
row_162	HIST1H2BD	null	null	8118	-0.18103168904781342	0.30411544	No
row_163	LTV1	null	null	8132	-0.1825726479291916	0.30415946	No
row_164	MASTL	null	null	8372	-0.21239492297172546	0.28669158	No
row_165	REC8	null	null	8392	-0.21388882398605347	0.2864481	No
row_166	UBC	null	null	8571	-0.23703894019126892	0.2738969	No
row_167	MX2	null	null	8609	-0.24263006448745728	0.27241194	No
row_168	EXOSC9	null	null	8743	-0.2604127824306488	0.26351804	No
row_169	NXT1	null	null	8848	-0.2755662500858307	0.25698155	No
row_170	PIGB	null	null	9128	-0.3128754794597626	0.23696762	No
row_171	NUDT15	null	null	9169	-0.3177300691604614	0.23568445	No
row_172	AGRN	null	null	9432	-0.35225576162338257	0.21722974	No
row_173	TMEM189	null	null	9608	-0.3802357614040375	0.20574573	No
row_174	CTNNAL1	null	null	10010	-0.4410548210144043	0.17692998	No
row_175	ATP5D	null	null	10466	-0.5268718600273132	0.14438742	No
row_176	MGRN1	null	null	10622	-0.5567753314971924	0.1354947	No
row_177	STX1A	null	null	10820	-0.6026145219802856	0.1235818	No
row_178	ZNF326	null	null	11039	-0.6570858955383301	0.11034222	No
row_179	HIST2H2BE	null	null	11547	-0.8095195889472961	0.07537352	No
row_180	TFRC	null	null	11677	-0.8551475405693054	0.07024983	No
row_181	BTG3	null	null	11852	-0.9354944229125977	0.062071804	No
row_182	DOT1L	null	null	11871	-0.9500189423561096	0.066185735	No
row_183	GMPR	null	null	12427	-1.3450100421905518	0.030573694	No
row_184	MN1	null	null	12775	-1.942550539970398	0.014711878	No
