## Supplemental Table 9 for "Long noncoding RNA *AVAN* promotes antiviral innate immunity by interacting with TRIM25 and enhancing the transcription of FOXO3a"

NAME	PROBE	GENE SYMBOL	GENE_TITLE	RANK IN GENE LIST	RANK METRIC SCORE	RUNNING ES	CORE ENRICHMENT
row_0	S100A12	null	null	128	2.492643117904663	0.008839174	Yes
row_1	ANXA3	null	null	156	2.3087708950042725	0.024191039	Yes
row_2	CAMP	null	null	157	2.304434299468994	0.04162294	Yes
row_3	S100P	null	null	160	2.288783073425293	0.058779944	Yes
row_4	KCNJ2	null	null	204	2.1290533542633057	0.07152028	Yes
row_5	IL1R2	null	null	408	1.5589587688446045	0.06742759	Yes
row_6	QPCT	null	null	439	1.5206329822540283	0.07658283	Yes
row_7	FCN1	null	null	457	1.4978299140930176	0.086582854	Yes
row_8	PLBD1	null	null	459	1.4957482814788818	0.097819194	Yes
row_9	TMEM140	null	null	465	1.4874696731567383	0.1086799	Yes
row_10	TXN	null	null	467	1.4854912757873535	0.11983865	Yes
row_11	CSTA	null	null	502	1.4372010231018066	0.12804975	Yes
row_12	HSPA6	null	null	533	1.4038745164871216	0.13632175	Yes
row_13	S100A8	null	null	570	1.3664252758026123	0.14384097	Yes
row_14	NQO2	null	null	573	1.3626646995544434	0.15399234	Yes
row_15	FCER1G	null	null	599	1.325252890586853	0.16206089	Yes
row_16	IFITM3	null	null	624	1.2966783046722412	0.16999154	Yes
row_17	SQRDL	null	null	630	1.2927770614624023	0.17937948	Yes
row_18	LY96	null	null	653	1.2723664045333862	0.18728273	Yes
row_19	IFITM1	null	null	661	1.2653687000274658	0.19630684	Yes
row_20	CKLF	null	null	686	1.2454485893249512	0.20384996	Yes
row_21	APOBEC3A	null	null	696	1.2325506210327148	0.21246931	Yes
row_22	SLPI	null	null	721	1.2048954963684082	0.21970567	Yes
row_23	NFE2	null	null	738	1.1875998973846436	0.22743721	Yes
row_24	USP10	null	null	742	1.182189702987671	0.23614514	Yes
row_25	CFP	null	null	782	1.152258038520813	0.24180952	Yes
row_26	NDUFB3	null	null	795	1.1434496641159058	0.24952011	Yes
row_27	PLXNC1	null	null	811	1.1357249021530151	0.2569375	Yes
row_28	TNFSF10	null	null	814	1.1317633390426636	0.2653422	Yes
row_29	BST1	null	null	820	1.128489375114441	0.27348742	Yes
row_30	ACSL1	null	null	829	1.124894380569458	0.28137067	Yes
row_31	S100A6	null	null	838	1.1211161613464355	0.2892253	Yes
row_32	ATP6V1B2	null	null	884	1.0884392261505127	0.2939374	Yes
row_33	HLX	null	null	890	1.0822192430496216	0.3017326	Yes
row_34	RALB	null	null	898	1.0791051387786865	0.30934772	Yes
row_35	FAS	null	null	907	1.0714777708053589	0.31682688	Yes
row_36	S100A11	null	null	924	1.0602977275848389	0.32359546	Yes
row_37	FRAT1	null	null	928	1.0572282075881958	0.3313581	Yes
row_38	GCA	null	null	988	1.017730951309204	0.33443978	Yes
row_39	EVI2A	null	null	992	1.0164010524749756	0.3418936	Yes
row_40	FLOT1	null	null	996	1.0160428285598755	0.3493447	Yes
row_41	CASP4	null	null	1004	1.011959195137024	0.3564519	Yes
row_42	IFIT3	null	null	1039	0.9913079142570496	0.36129004	Yes
row_43	IFI6	null	null	1041	0.9910396933555603	0.3687085	Yes
row_44	PRDX3	null	null	1056	0.9838841557502747	0.37505555	Yes
row_45	CD58	null	null	1071	0.9776074886322021	0.3813551	Yes
row_46	S100A9	null	null	1098	0.9628593921661377	0.38660407	Yes
row_47	VNN2	null	null	1114	0.9565480947494507	0.3926661	Yes
row_48	PYGL	null	null	1135	0.947788655757904	0.39827058	Yes
row_49	ADM	null	null	1136	0.9471119046211243	0.405435	Yes
row_50	CEBPD	null	null	1151	0.9415039420127869	0.41146147	Yes
row_51	FCGR3B	null	null	1180	0.9269781112670898	0.4162825	Yes
row_52	FRAT2	null	null	1236	0.9055042266845703	0.41882825	Yes
row_53	IFITM2	null	null	1283	0.8810558319091797	0.42189336	Yes
row_54	LILRA2	null	null	1292	0.8791821599006653	0.4279179	Yes
row_55	ARPC5	null	null	1299	0.8762736916542053	0.43407696	Yes
row_56	C20orf24	null	null	1313	0.871004581451416	0.4396484	Yes
row_57	HIST1H1C	null	null	1330	0.866489052772522	0.44495088	Yes
row_58	TIMM8B	null	null	1333	0.8652079701423645	0.45133924	Yes
row_59	NPL	null	null	1341	0.8624058961868286	0.45731515	Yes
row_60	IER3	null	null	1358	0.8521994948387146	0.46250957	Yes
row_61	PPP2R5A	null	null	1390	0.8405699133872986	0.4664422	Yes
row_62	PLEKHO2	null	null	1401	0.8347403407096863	0.47197407	Yes
row_63	CFLAR	null	null	1423	0.8273277878761292	0.47658905	Yes
row_64	B4GALT5	null	null	1434	0.821623682975769	0.48202172	Yes
row_65	STX3	null	null	1437	0.8211760520935059	0.48807698	Yes
row_66	NUP214	null	null	1445	0.8169510364532471	0.49370906	Yes
row_67	MME	null	null	1456	0.8133905529975891	0.4990794	Yes
row_68	SLC31A2	null	null	1468	0.8098352551460266	0.50434464	Yes
row_69	MCL1	null	null	1472	0.8078632354736328	0.51022094	Yes
row_70	SH3GLB1	null	null	1489	0.8030827045440674	0.5150438	Yes
row_71	IMPDH1	null	null	1535	0.7837532758712769	0.5174511	Yes
row_72	NOP10	null	null	1546	0.7814140319824219	0.5225796	Yes
row_73	NRBF2	null	null	1566	0.7751092910766602	0.5269561	Yes
row_74	ARHGEF40	null	null	1588	0.7666457891464233	0.5311121	Yes
row_75	RASSF2	null	null	1599	0.7643539309501648	0.5361115	Yes
row_76	PHC2	null	null	1610	0.760654866695404	0.5410829	Yes
row_77	NCF2	null	null	1642	0.7491962909698486	0.5443244	Yes
row_78	VNN3	null	null	1753	0.7160201072692871	0.54113287	Yes
row_79	CKAP4	null	null	1775	0.7109834551811218	0.54486775	Yes
row_80	GAB2	null	null	1786	0.707947313785553	0.5494405	Yes
row_81	MEGF9	null	null	1808	0.7028776407241821	0.5531141	Yes
row_82	IGSF6	null	null	1863	0.686750590801239	0.55408335	Yes
row_83	PISD	null	null	1912	0.6724982857704163	0.5554143	Yes
row_84	BIN2	null	null	1930	0.6669273376464844	0.55912894	Yes
row_85	ECE1	null	null	1961	0.6575880646705627	0.56175566	Yes
row_86	SECTM1	null	null	1970	0.6564007997512817	0.566095	Yes
row_87	FCGR2A	null	null	1998	0.6517008543014526	0.56891197	Yes
row_88	AQP9	null	null	2029	0.6444074511528015	0.57143897	Yes
row_89	RAB31	null	null	2036	0.6429889798164368	0.5758334	Yes
row_90	P2RY13	null	null	2066	0.6359220147132874	0.57837445	Yes
row_91	CLEC7A	null	null	2095	0.6267582774162292	0.58092445	Yes
row_92	PLEK	null	null	2121	0.6215836405754089	0.5836701	Yes
row_93	IFIT1	null	null	2124	0.6210151314735413	0.58821124	Yes
row_94	RNF130	null	null	2126	0.6196809411048889	0.5928206	Yes
row_95	CD300A	null	null	2148	0.6150493025779724	0.5958298	Yes
row_96	FPR1	null	null	2158	0.6114823818206787	0.5997511	Yes
row_97	LIMK2	null	null	2290	0.5810041427612305	0.5938949	Yes
row_98	HCK	null	null	2291	0.5809634923934937	0.5982896	Yes
row_99	CD63	null	null	2304	0.5781833529472351	0.6017242	Yes
row_100	ARAP3	null	null	2307	0.5777900815010071	0.60593843	Yes
row_101	CSF2RB	null	null	2355	0.569837212562561	0.606571	Yes
row_102	DENND5A	null	null	2367	0.5675626397132874	0.6100036	Yes
row_103	GIMAP4	null	null	2382	0.5644152164459229	0.61317754	Yes
row_104	SERPINA1	null	null	2466	0.5457334518432617	0.61081076	Yes
row_105	MNDA	null	null	2563	0.5268228650093079	0.6072836	Yes
row_106	LILRB3	null	null	2580	0.5226926803588867	0.6099854	Yes
row_107	CTBS	null	null	2624	0.5155147314071655	0.6105201	Yes
row_108	RTN3	null	null	2709	0.5006992220878601	0.6077344	Yes
row_109	TRIB1	null	null	2742	0.49421602487564087	0.6089688	Yes
row_110	ACAA1	null	null	2757	0.49167105555534363	0.6115925	Yes
row_111	PPT1	null	null	2764	0.49029234051704407	0.6148318	Yes
row_112	KIAA0513	null	null	2779	0.48728635907173157	0.61742234	Yes
row_113	NADK	null	null	2824	0.47907555103302	0.6176031	Yes
row_114	TMED1	null	null	2988	0.44971466064453125	0.6082497	Yes
row_115	SORL1	null	null	2999	0.4468350112438202	0.61084723	Yes
row_116	S1PR4	null	null	3020	0.4439150094985962	0.6126402	Yes
row_117	TYROBP	null	null	3095	0.43200400471687317	0.6101173	Yes
row_118	TSEN34	null	null	3100	0.43117809295654297	0.61306596	Yes
row_119	TALDO1	null	null	3140	0.4259473383426666	0.6132362	Yes
row_120	LAMP2	null	null	3149	0.4250161349773407	0.6158252	Yes
row_121	NFIL3	null	null	3166	0.4214720129966736	0.6177613	Yes
row_122	VASP	null	null	3204	0.4142812192440033	0.6179998	Yes
row_123	FAM49B	null	null	3263	0.40310952067375183	0.61651045	No
row_124	FAM129A	null	null	3344	0.39236223697662354	0.6132182	No
row_125	PPP4R1	null	null	3383	0.38253307342529297	0.6131382	No
row_126	CD302	null	null	3453	0.37198927998542786	0.61055267	No
row_127	FGL2	null	null	3548	0.35814839601516724	0.60590607	No
row_128	MTX1	null	null	3550	0.35794955492019653	0.6085355	No
row_129	BCORL1	null	null	3601	0.3489146828651428	0.6072622	No
row_130	TMBIM1	null	null	3631	0.3454083502292633	0.6076057	No
row_131	MYO1F	null	null	3724	0.33262816071510315	0.60292256	No
row_132	NAMPT	null	null	3815	0.3202700912952423	0.5983024	No
row_133	NMI	null	null	3912	0.30501967668533325	0.59309745	No
row_134	SRGN	null	null	4010	0.29205256700515747	0.5877161	No
row_135	CTSC	null	null	4144	0.27428382635116577	0.5793832	No
row_136	ZDHHC18	null	null	4208	0.26781100034713745	0.5764791	No
row_137	TNFRSF10C	null	null	4273	0.2587563097476959	0.5734283	No
row_138	SOD2	null	null	4274	0.2586567997932434	0.57538486	No
row_139	BCL2A1	null	null	4320	0.25209948420524597	0.57377046	No
row_140	CFD	null	null	4425	0.2398613542318344	0.56744653	No
row_141	BID	null	null	4477	0.2337164431810379	0.5652236	No
row_142	PILRA	null	null	4588	0.2200053185224533	0.55827993	No
row_143	CLEC4A	null	null	4591	0.21966713666915894	0.5597851	No
row_144	MPPE1	null	null	4631	0.21538014709949493	0.5583625	No
row_145	CSF3R	null	null	4642	0.21361003816127777	0.55919576	No
row_146	WAS	null	null	4688	0.2063281387090683	0.5572351	No
row_147	MTHFS	null	null	4689	0.20626850426197052	0.55879545	No
row_148	ABHD5	null	null	4833	0.18907523155212402	0.5490355	No
row_149	SEMA4D	null	null	4911	0.1806398183107376	0.54437643	No
row_150	NINJ2	null	null	4974	0.1728031486272812	0.5408319	No
row_151	ADAP1	null	null	5044	0.1653386801481247	0.53668314	No
row_152	EFHD2	null	null	5149	0.15229453146457672	0.5296968	No
row_153	LITAF	null	null	5593	0.10322581976652145	0.4958114	No
row_154	ADAM8	null	null	5648	0.09537842124700546	0.49230722	No
row_155	AIF1	null	null	5921	0.06353151053190231	0.47150287	No
row_156	LST1	null	null	5948	0.06026408448815346	0.46992415	No
row_157	HCAR3	null	null	6000	0.05481186881661415	0.46634784	No
row_158	SLC9A3R1	null	null	6047	0.04899033159017563	0.4631188	No
row_159	CXCR2	null	null	6131	0.039196357131004333	0.45692027	No
row_160	BCL3	null	null	6305	0.0192454494535923	0.443528	No
row_161	NINJ1	null	null	6713	-0.026773683726787567	0.41188142	No
row_162	ITPK1	null	null	7183	-0.07739301770925522	0.375766	No
row_163	MAPKAPK3	null	null	7211	-0.0819002240896225	0.3742727	No
row_164	CXCL1	null	null	7329	-0.09380096942186356	0.3658266	No
row_165	PTGS2	null	null	7383	-0.09967483580112457	0.36243317	No
row_166	FFAR2	null	null	7435	-0.10574507713317871	0.35924217	No
row_167	SLC16A3	null	null	7504	-0.1140172928571701	0.35478342	No
row_168	ID2	null	null	7681	-0.13409225642681122	0.34202516	No
row_169	C5AR1	null	null	7849	-0.15310965478420258	0.33011505	No
row_170	CLTB	null	null	7905	-0.15771694481372833	0.32700416	No
row_171	TNFRSF1B	null	null	7912	-0.15803074836730957	0.32773006	No
row_172	NDEL1	null	null	8337	-0.20799989998340607	0.29612404	No
row_173	TREM1	null	null	8451	-0.22126735746860504	0.28895518	No
row_174	CXCR1	null	null	8715	-0.25665125250816345	0.270316	No
row_175	CUEDC1	null	null	8951	-0.28835606575012207	0.2541077	No
row_176	IMPA2	null	null	9829	-0.41572192311286926	0.18862423	No
row_177	XKR8	null	null	10263	-0.4863990247249603	0.15841989	No
row_178	CPPED1	null	null	10582	-0.550073504447937	0.13769634	No
row_179	SPATA2L	null	null	10801	-0.598179280757904	0.12516204	No
row_180	SEC14L1	null	null	10924	-0.6283004283905029	0.1203679	No
row_181	ZNF185	null	null	11656	-0.8477219939231873	0.06957728	No
row_182	PPCDC	null	null	12042	-1.0467177629470825	0.047367625	No
row_183	AMPD2	null	null	12371	-1.2928354740142822	0.03148017	No
row_184	CLC	null	null	12776	-1.9521877765655518	0.014633137	No
