## Supplemental Table 10 for "Long noncoding RNA *AVAN* promotes antiviral innate immunity by interacting with TRIM25 and enhancing the transcription of FOXO3a"

NAME	PROBE	GENE SYMBOL	GENE_TITLE	RANK IN GENE LIST	RANK METRIC SCORE	RUNNING ES	CORE ENRICHMENT
row_0	HLA-DQB1	null	null	228	2.013127326965332	0.0023434348	No
row_1	MCM2	null	null	772	1.159688949584961	-0.028510114	No
row_2	LY86	null	null	1629	0.7552756667137146	-0.08790316	No
row_3	COMMD3	null	null	1893	0.6788934469223022	-0.10167211	No
row_4	HLA-DMB	null	null	2547	0.5299325585365295	-0.14744353	No
row_5	IRF8	null	null	2787	0.48548051714897156	-0.16127378	No
row_6	ACAT1	null	null	3299	0.39905011653900146	-0.19724865	No
row_7	TSC1	null	null	3611	0.3477017879486084	-0.21809247	No
row_8	ESD	null	null	3638	0.34389185905456543	-0.21667925	No
row_9	CD74	null	null	3945	0.30062317848205566	-0.23760384	No
row_10	TMEM5	null	null	4124	0.27616071701049805	-0.24876034	No
row_11	DDX39A	null	null	4380	0.24644014239311218	-0.2662384	No
row_12	TMSB10	null	null	4506	0.22972440719604492	-0.27371424	No
row_13	MDH1	null	null	4527	0.2270079255104065	-0.27300328	No
row_14	TIMELESS	null	null	4596	0.21928484737873077	-0.27612475	No
row_15	HYOU1	null	null	4628	0.2159322053194046	-0.27638534	No
row_16	PSMD14	null	null	4837	0.18867717683315277	-0.29076564	No
row_17	OPN3	null	null	4885	0.18316754698753357	-0.29260632	No
row_18	IRF4	null	null	4903	0.18140946328639984	-0.29211774	No
row_19	POU2AF1	null	null	5023	0.1672857105731964	-0.29975012	No
row_20	SZT2	null	null	5085	0.16042104363441467	-0.30291402	No
row_21	GABBR1	null	null	5113	0.1571490317583084	-0.30345094	No
row_22	HLA-DRA	null	null	5166	0.1505579799413681	-0.30600965	No
row_23	NEK9	null	null	5442	0.12232736498117447	-0.3262964	No
row_24	TCF4	null	null	5618	0.09959498792886734	-0.3389881	No
row_25	PLAC8	null	null	5651	0.09517789632081985	-0.34053737	No
row_26	SUMO3	null	null	5826	0.07450380176305771	-0.35340235	No
row_27	SERPINB9	null	null	5856	0.07095439732074738	-0.35495976	No
row_28	P2RX5	null	null	6104	0.04155050590634346	-0.37386578	No
row_29	ARID5B	null	null	6377	0.011178508400917053	-0.395032	No
row_30	HMGN3	null	null	6469	-3.780000042752363E-5	-0.40215045	No
row_31	TTC31	null	null	6684	-0.02368796244263649	-0.41865396	No
row_32	SRSF7	null	null	6831	-0.03938629478216171	-0.4296806	No
row_33	CHD1L	null	null	6847	-0.040955204516649246	-0.4304435	No
row_34	BLNK	null	null	6884	-0.044465623795986176	-0.432814	No
row_35	CD72	null	null	7027	-0.06123347952961922	-0.4433087	No
row_36	FCRL2	null	null	7053	-0.06364908814430237	-0.4446264	No
row_37	MRPS35	null	null	7061	-0.06449795514345169	-0.44452748	No
row_38	SLC35F2	null	null	7148	-0.07357373088598251	-0.45051765	No
row_39	SP140L	null	null	7170	-0.07580296695232391	-0.4514006	No
row_40	STAP1	null	null	7270	-0.08821537345647812	-0.458261	No
row_41	HLA-DRB1	null	null	7419	-0.104070283472538	-0.4687957	No
row_42	APPL1	null	null	7536	-0.11651996523141861	-0.47670224	No
row_43	PDHX	null	null	7707	-0.1376851499080658	-0.488621	No
row_44	DKC1	null	null	7719	-0.1391645222902298	-0.48808652	No
row_45	FBXO42	null	null	7788	-0.14649264514446259	-0.49193764	No
row_46	CD19	null	null	7932	-0.1606246680021286	-0.50151426	No
row_47	SF3A3	null	null	7958	-0.16385513544082642	-0.5018275	No
row_48	EIF4A2	null	null	7999	-0.16944728791713715	-0.5032581	No
row_49	C14orf169	null	null	8105	-0.1798502653837204	-0.5096693	No
row_50	PARP1	null	null	8114	-0.1807834506034851	-0.508483	No
row_51	TRMT11	null	null	8145	-0.18381285667419434	-0.5089873	No
row_52	DNPEP	null	null	8315	-0.20599424839019775	-0.5201431	No
row_53	DNAJC16	null	null	8397	-0.2140568494796753	-0.52433395	No
row_54	MUTYH	null	null	8453	-0.22151334583759308	-0.52641606	No
row_55	TEX10	null	null	8563	-0.23628412187099457	-0.5325745	No
row_56	SETBP1	null	null	8613	-0.2432389259338379	-0.53396946	No
row_57	EBAG9	null	null	8657	-0.24899107217788696	-0.5348374	No
row_58	GLO1	null	null	8697	-0.2552679181098938	-0.5353295	No
row_59	NMD3	null	null	8713	-0.25649702548980713	-0.53393185	No
row_60	UPF3A	null	null	8768	-0.2638453543186188	-0.53551143	No
row_61	TMEM156	null	null	8902	-0.2815660238265991	-0.54309344	No
row_62	HSP90AB1	null	null	8969	-0.2905782163143158	-0.5453438	No
row_63	CD52	null	null	9044	-0.3006303906440735	-0.5481192	No
row_64	ATXN10	null	null	9059	-0.30356454849243164	-0.5461715	No
row_65	WDR6	null	null	9079	-0.30657675862312317	-0.5445847	No
row_66	DCAF17	null	null	9271	-0.33207765221595764	-0.55619764	No
row_67	TSPYL4	null	null	9514	-0.36686280369758606	-0.5714516	No
row_68	DDR1	null	null	9544	-0.3712482452392578	-0.56999886	No
row_69	BCL11A	null	null	9654	-0.38786599040031433	-0.57463783	Yes
row_70	RPL37	null	null	9675	-0.39119818806648254	-0.572281	Yes
row_71	DLG1	null	null	9683	-0.39177125692367554	-0.5689015	Yes
row_72	GNB2L1	null	null	9717	-0.3997400104999542	-0.56747603	Yes
row_73	UBE3A	null	null	9765	-0.40590015053749084	-0.5670841	Yes
row_74	CD79B	null	null	9831	-0.41612911224365234	-0.56799763	Yes
row_75	ZNF22	null	null	9892	-0.425544798374176	-0.5684257	Yes
row_76	PKIG	null	null	9896	-0.4262603521347046	-0.56438756	Yes
row_77	ITPR1	null	null	9897	-0.4263645112514496	-0.56011367	Yes
row_78	RPS24	null	null	9907	-0.4278767704963684	-0.5565287	Yes
row_79	AKAP1	null	null	9948	-0.4340442419052124	-0.555307	Yes
row_80	R3HDM1	null	null	9958	-0.4356599450111389	-0.55164397	Yes
row_81	RPL41	null	null	10008	-0.44089946150779724	-0.55105764	Yes
row_82	LRPPRC	null	null	10035	-0.4457145035266876	-0.54862374	Yes
row_83	MDN1	null	null	10075	-0.45195257663726807	-0.5471443	Yes
row_84	RPL37A	null	null	10100	-0.4563156068325043	-0.54444766	Yes
row_85	MDFIC	null	null	10111	-0.45782753825187683	-0.54064065	Yes
row_86	ST6GAL1	null	null	10179	-0.4716595411300659	-0.5411541	Yes
row_87	HLA-DOB	null	null	10189	-0.47302934527397156	-0.53711647	Yes
row_88	RPS11	null	null	10243	-0.48226404190063477	-0.5364284	Yes
row_89	RPL11	null	null	10269	-0.4875675141811371	-0.53349674	Yes
row_90	EIF3L	null	null	10326	-0.49913454055786133	-0.5328742	Yes
row_91	KIAA0355	null	null	10360	-0.5073223114013672	-0.53037035	Yes
row_92	RPL23	null	null	10400	-0.515224814414978	-0.52825665	Yes
row_93	GPR18	null	null	10410	-0.5160624384880066	-0.5237877	Yes
row_94	RPL28	null	null	10439	-0.5218366980552673	-0.5207472	Yes
row_95	RPS13	null	null	10485	-0.5310927629470825	-0.51894385	Yes
row_96	CCDC109B	null	null	10531	-0.5401886105537415	-0.51704925	Yes
row_97	POLE3	null	null	10558	-0.5450475215911865	-0.51361966	Yes
row_98	EZR	null	null	10565	-0.5457000136375427	-0.5086189	Yes
row_99	RPL8	null	null	10578	-0.5488955974578857	-0.5040555	Yes
row_100	TPD52	null	null	10579	-0.5495120286941528	-0.4985472	Yes
row_101	RPL15	null	null	10624	-0.5573740005493164	-0.49640214	Yes
row_102	MAP3K4	null	null	10643	-0.5612280964851379	-0.49218452	Yes
row_103	ODC1	null	null	10650	-0.56290203332901	-0.48701134	Yes
row_104	SPIB	null	null	10653	-0.5632927417755127	-0.48152134	Yes
row_105	TCL1A	null	null	10657	-0.5641363263130188	-0.47610113	Yes
row_106	RPS7	null	null	10688	-0.5689448118209839	-0.47274488	Yes
row_107	JUN	null	null	10689	-0.569740891456604	-0.46703377	Yes
row_108	RPL6	null	null	10718	-0.577048122882843	-0.46343985	Yes
row_109	RPL26	null	null	10753	-0.5856284499168396	-0.46022928	Yes
row_110	RPL7A	null	null	10783	-0.593009352684021	-0.45655358	Yes
row_111	HLA-DPA1	null	null	10807	-0.5999449491500854	-0.452339	Yes
row_112	RPL27	null	null	10808	-0.6000498533248901	-0.44632408	Yes
row_113	RPS16	null	null	10812	-0.6006684899330139	-0.44053766	Yes
row_114	MPHOSPH9	null	null	10814	-0.6015440225601196	-0.434586	Yes
row_115	HLA-DPB1	null	null	10839	-0.6084777116775513	-0.4303641	Yes
row_116	RPL39	null	null	10871	-0.6156960129737854	-0.42661744	Yes
row_117	RPL27A	null	null	10874	-0.616244912147522	-0.42059666	Yes
row_118	AKAP11	null	null	10886	-0.6181893348693848	-0.41526043	Yes
row_119	FBXO21	null	null	10892	-0.6215571761131287	-0.4094211	Yes
row_120	LBH	null	null	10896	-0.6224429607391357	-0.4034164	Yes
row_121	CRTC3	null	null	10913	-0.6253209710121155	-0.39839983	Yes
row_122	ZBTB40	null	null	10926	-0.6285805106163025	-0.39303768	Yes
row_123	RPL34	null	null	10993	-0.6461009383201599	-0.39172426	Yes
row_124	RPL38	null	null	10996	-0.6464372873306274	-0.3854008	Yes
row_125	EEF2	null	null	11019	-0.6531700491905212	-0.38057446	Yes
row_126	CYP20A1	null	null	11056	-0.6628690958023071	-0.3767461	Yes
row_127	RPS15	null	null	11067	-0.6667507290840149	-0.37084484	Yes
row_128	PRPS1	null	null	11122	-0.6814538240432739	-0.3682383	Yes
row_129	NCL	null	null	11137	-0.6845462918281555	-0.3624716	Yes
row_130	RPL35	null	null	11148	-0.6874240636825562	-0.35636315	Yes
row_131	PDLIM1	null	null	11149	-0.687501072883606	-0.34947163	Yes
row_132	RRAS2	null	null	11175	-0.6940134763717651	-0.34447053	Yes
row_133	RPS25	null	null	11233	-0.7098113298416138	-0.34181443	Yes
row_134	RPS5	null	null	11288	-0.7230709791183472	-0.3387907	Yes
row_135	NPM1	null	null	11294	-0.7246962785720825	-0.3319175	Yes
row_136	TRIB2	null	null	11315	-0.7336152791976929	-0.3261283	Yes
row_137	RPL35A	null	null	11332	-0.7379521727561951	-0.3199827	Yes
row_138	MALT1	null	null	11358	-0.7459424138069153	-0.31446108	Yes
row_139	CD69	null	null	11377	-0.7530161738395691	-0.30832097	Yes
row_140	RPL30	null	null	11411	-0.7628967761993408	-0.30325523	Yes
row_141	RPS17	null	null	11422	-0.7660274505615234	-0.29635885	Yes
row_142	RPS27A	null	null	11424	-0.7664998769760132	-0.28875366	Yes
row_143	HNRNPA1	null	null	11431	-0.7677133083343506	-0.28152746	Yes
row_144	RPS19	null	null	11441	-0.7715172171592712	-0.2744978	Yes
row_145	CR2	null	null	11470	-0.7821617126464844	-0.26884782	Yes
row_146	PIK3C2B	null	null	11480	-0.7873824834823608	-0.26165915	Yes
row_147	BANK1	null	null	11486	-0.7885106801986694	-0.25414625	Yes
row_148	TTC3	null	null	11502	-0.7944092154502869	-0.24735652	Yes
row_149	RPS14	null	null	11551	-0.8104634881019592	-0.2429874	Yes
row_150	CD22	null	null	11573	-0.8185625672340393	-0.23642492	Yes
row_151	USP9Y	null	null	11581	-0.8204814791679382	-0.22874801	Yes
row_152	RPL9	null	null	11592	-0.8221204876899719	-0.22128934	Yes
row_153	RPS6	null	null	11604	-0.8256298899650574	-0.21387373	Yes
row_154	RPL10	null	null	11607	-0.8268002867698669	-0.20574233	Yes
row_155	DDHD2	null	null	11610	-0.8304268717765808	-0.19757457	Yes
row_156	RPS20	null	null	11618	-0.8325823545455933	-0.18977636	Yes
row_157	NAP1L1	null	null	11668	-0.8525109887123108	-0.18506399	Yes
row_158	TRAF5	null	null	11672	-0.8539695143699646	-0.17673847	Yes
row_159	SMAD3	null	null	11738	-0.8808472156524658	-0.17299372	Yes
row_160	RPS27	null	null	11747	-0.8846705555915833	-0.16475159	Yes
row_161	CD200	null	null	11771	-0.8943547606468201	-0.15758583	Yes
row_162	RPL36A	null	null	11812	-0.9156211614608765	-0.15153679	Yes
row_163	RPLP1	null	null	11837	-0.9280377626419067	-0.14411162	Yes
row_164	RPL21	null	null	11916	-0.97581547498703	-0.14043188	Yes
row_165	RPS18	null	null	11951	-0.9949041604995728	-0.13311872	Yes
row_166	CD79A	null	null	12022	-1.03591787815094	-0.12821068	Yes
row_167	RBM38	null	null	12168	-1.1326326131820679	-0.12820035	Yes
row_168	EVL	null	null	12209	-1.1601812839508057	-0.11969982	Yes
row_169	BCL7A	null	null	12331	-1.2513060569763184	-0.1166224	Yes
row_170	RFTN1	null	null	12349	-1.2696188688278198	-0.105225615	Yes
row_171	GOLGA8B	null	null	12393	-1.3102378845214844	-0.09545561	Yes
row_172	TSPAN13	null	null	12409	-1.3231470584869385	-0.08336579	Yes
row_173	PKIA	null	null	12465	-1.3919222354888916	-0.07371573	Yes
row_174	SIDT1	null	null	12535	-1.4716044664382935	-0.06436214	Yes
row_175	CD83	null	null	12539	-1.4771276712417603	-0.04979007	Yes
row_176	CD81	null	null	12572	-1.515480875968933	-0.037102185	Yes
row_177	NR3C2	null	null	12593	-1.5465646982192993	-0.023163972	Yes
row_178	PHLPP2	null	null	12614	-1.5723141431808472	-0.0089676455	Yes
row_179	ZNF571	null	null	12619	-1.585060954093933	0.0066081183	Yes
row_180	BACH2	null	null	12800	-2.017578601837158	0.01275116	Yes
