## Supplemental Table 12 for "Long noncoding RNA *AVAN* promotes antiviral innate immunity by interacting with TRIM25 and enhancing the transcription of FOXO3a"

### Sheet: Sheet1
Table S4. Primer pairs and Probes used for AVAN.
Name	Forward	Reverse
IFN-α	5’- GTGAGGAAATACTTCCAAAGA-3’	5’-TCTCATGATTTCTGCTCTGACA-3’	qRT-PCR
IL-6	5’-ACCCCCAATAAATATAGGACTGGA-3’	5’- AGAGGTGAGTGGCTGTCTGT-3’
ISG15	5’-AGGACAGGGTCCCCCTTGCC-3’	5’-CCTCCAGCCCGCTCACTTGC-3’
U1	5’-ATACTTACCTGGCAGGGGAG-3’	5’-CAGGGGAAAGCGCGAACGCA-3’
FOXO3a	5’-TCTACGAG TGGATGGTGCGTT-3’	5’-CGACTATGCAGTGACAGGTTGTG-3’
GAPDH	5’-AATCCCATCACCATCTTCCA-3’	5’-TGGACTCCACGACGTACTCA-3’
IFITM3	5’-CGAAACTACTGGGGAAAGGGA-3’	5’- ATTCATGGTGTCCAGCGAAGA-3’
AVAN	5’-AACGGGGGAGAGGTGTAACT-3’	5’-TAAACGATTTGGGGCACGGA-3’
IL-1β	5’-ACAGTGGCAATGAGGATGAC-3’	5’-CTGAAGCCCTTGCTGTAGTG-3’
IFN-β	5’-AGCTGAAGCAGTTCCAGAAG-3’	5’-AGTCTCATTCCAGCCAGTGC-3’
OASL	5’-ATGGCACTGATGCAGGAACTG-3’	5’-CTAACTGGCTGGAAACAGAGC-3’
CXCL2	5’-ATGTAAGTCTCGCCCATCGC-3’	5’-ACTTTTTAGGGGGCAGACGC-3’
IFIT2	5’-CTTGACTGTGAGGAAGGG-3’	5’-CAATGGCGTTCTGAGATG-3’
IL-8	5’-GAGAGTGATTGAGAGTGGACCAC-3’	5’-CACAACCCTCTGCACCCAGTTT-3’
TNFAIP3	5’-GCATACAACTGAAACGGGGC-3’	5’-GCGATCCTTTCGCAAAGTCC-3’
MX1	5’-GCTACACACCGTGACGGATATGG-3’	5’-CGAGCTGGATTGGAAAGCCC-3’
CCL5	5’-GGCAGCCCTCGCTGTCATCC-3’	5’-GCAGCAGGGTGTGGTGTCCG-3’
ACTB	5’-GGCCGAGGACTTTGATTGCACATT-3’	5’-AGGATGGCAAGGGACTTCCTGTAA-3’
U6	5’-TGCTCGCTTCGGCAGCACATA-3’	5’-ACGCTTCACGAATTTGCGTGT-3’
Name	Outer	Inner
3’RACE	5'-TGTTAGAACGCGACACCAGGTAACA-3'	5'-CAGGTAACACCCGAGATAAGATGCT-3'	RACE
5’RACE	5'-TGTGTAGACTTTTGGTGTGCATGTC-3'	5'-GAGTACAAATAAACGATTTGGGGCA-3'
Name	Forward	Reverse
FOXO3a-promoter	5’-TATTGGTACCGCCCAGTGTGTTTCCGGTTCT-3’	5’-ATATCTCGAGCCCACCCTTTTACATCTCGCTC-3’	RT-PCR
Name	Forward	Reverse	FOXO3a Chip
FOXO3a_P1	5’-GGGCACGGATCGTAGAATAAG-3’	5’ -AGATTCCGAACAACTGAGAAGG-3’
FOXO3a_P2	5’-GTTTGCCATGAAACCCATGAA-3’	5’-CAGGTAACACCCGAGATAAGATG-3’
FOXO3a_P3	5’-CAGCATCTTATCTCGGGTGTT-3’	5’-GGAGGAGAGGAGGAAGAAGT-3’
FOXO3a_P4	5’-CTCACACACGCGCACTC-3’	5’-CGGCAGCAGCACAAAGT-3’
FOXO3a_P5	5’-CTTCTCCTTCGCCGAGGTTG-3’	5’-TCCGGAGTCACCGGGAA-3’
FOXO3a_P6	5’-AACTGTCAAGATGGCAGCA-3’	5’-CGGAACATAAATCTTCCAACAGG-3’
FOXO3a_P7	5’-CGAGAATGCAAACCACACAAA-3’	5’-GGCCCTTGTCACTTCCAAA-3’
FOXO3a_P8	5’-CGGCCAGGCTAGGAAAG-3’	5’-TGTGCGTGCGTTTGTTTATG-3’
FOXO3a_P9	5’-TCTGCTGCGCCAGGTTC-3’	5’-GAGAGAAGGAGAGTTGGTTATCCC-3’
FOXO3a_P10	5’-AGAGGAGAGCGCGAGAG-3’	5’-TCCACTTCGAGCGGAGA-3’
Name	Sequence
AVAN Probe 1	5DigN/ATCGAATCTGTGAGCATCAGCT	AVAN probe for FISH and Northern Blot
AVAN Probe 2	5DigN/TCGGAATCTGCTCTTGAATGTA
Name	Sequence	AVAN probe for ChIRP
AVAN-ChIRP-1	TTCTAACAGGGAACCGGACA
AVAN-ChIRP-2	TATTTCCACACCGCGATAAC
AVAN-ChIRP-3	GAGCATCAGC TTATCGAAGT
AVAN-ChIRP-4	GAGCATCAGCTTATCGAAGT
AVAN-ChIRP-5	TTTGCCATGAAACCCATGAA
AVAN-ChIRP-6	CGGAGTTAGTTACACCTCTC
AVAN-ChIRP-7	CGGTTTTGTCGTCATTTACA
Name	Sequence
AVAN-siRNA-1	GATCGAATCTGTGAGCATCAGCTTA
AVAN-siRNA-2	CTGTGAGCATCAGCTTATCGAAGTT
AVAN-ASO-1	AGATAAGATGCTGGCCGCAA
AVAN-ASO-2	ACTCCGGAAGAAATGCAAAT
FOXO3a-siRNA-1	GTACTCAACTAGTGCAAAC
FOXO3a-siRNA-2	AGGGAAGTTTGGTCAATCA
TRIM25-siRNA-1	GCAAATGTTCCCAGCACAA
TRIM25-siRNA-2	CCTGAGCTCCTGGAGTATT
RIG-I-siRNA-1	CGTTTACAACCAGAATTTA
RIG-I-siRNA-2	GGAATTTGGAACACAGAAA
